# PGRMC1 phosphorylation and cell plasticity 2: genomic integrity and CpG methylation

**DOI:** 10.1101/737783

**Authors:** Bashar M. Thejer, Partho P. Adhikary, Sarah L. Teakel, Johnny Fang, Paul A. Weston, Saliya Gurusinghe, Ayad G. Anwer, Martin Gosnell, Jalal A. Jazayeri, Marina Ludescher, Lesley-Ann Gray, Michael Pawlak, Robyn H. Wallace, Sameer D. Pant, Marie Wong, Tamas Fischer, Elizabeth J. New, Tanja N. Fehm, Hans Neubauer, Ewa M. Goldys, Jane C. Quinn, Leslie A. Weston, Michael A. Cahill

## Abstract

Progesterone receptor membrane component 1 (PGRMC1) is often elevated in cancers, and exists in alternative states of phosphorylation. A motif centered on PGRMC1 Y180 was evolutionarily acquired concurrently with the embryological gastrulation organizer that orchestrates vertebrate tissue differentiation. Here, we show that mutagenic manipulation of PGRMC1 phosphorylation alters cell metabolism, genomic stability, and CpG methylation. Each of several mutants elicited distinct patterns of genomic CpG methylation. Mutation of S57A/Y180/S181A led to increased net hypermethylation, reminiscent of embryonic stem cells. Pathways enrichment analysis suggested modulation of processes related to animal cell differentiation status and tissue identity, as well as cell cycle control and ATM/ATR DNA damage repair regulation. We detected different genomic mutation rates in culture. A companion manuscript shows that these cell states dramatically affect protein abundances, cell and mitochondrial morphology, and glycolytic metabolism. We propose that PGRMC1 phosphorylation status modulates cellular plasticity mechanisms relevant to early embryological tissue differentiation.
