## Supplementary material for "PGRMC1 phosphorylation and cell plasticity 2: genomic integrity and CpG methylation": File S1: Gene_Ontology_p05_DM57.vs.WT.csv

GO_ID	FDR	PValue	sigGO.Term
GO:0032501	1.79058692095266e-07	4.13912834247033e-11	multicellular organismal process
GO:0009653	2.27038555494587e-05	1.04964658111228e-08	anatomical structure morphogenesis
GO:0048731	5.71084705058977e-05	4.49897758211761e-08	system development
GO:0050896	5.71084705058977e-05	5.28048733295402e-08	response to stimulus
GO:0023052	6.44015066049173e-05	7.44353982950963e-08	signaling
GO:0007165	0.000152524886297981	2.1154630554505e-07	signal transduction
GO:0007154	0.000226936130819892	3.69933027326863e-07	cell communication
GO:0051239	0.000226936130819892	4.19669220193974e-07	regulation of multicellular organismal process
GO:0051716	0.000240677229779649	5.00715457239215e-07	cellular response to stimulus
GO:0007275	0.000324694503952569	7.50565196376721e-07	multicellular organism development
GO:0022610	0.000594368852713056	1.54216606133497e-06	biological adhesion
GO:0042221	0.000594368852713056	1.64873468158961e-06	response to chemical
GO:0099566	0.000815209827563429	2.70832196652275e-06	regulation of postsynaptic cytosolic calcium ion concentration
GO:0048066	0.000815209827563429	2.77916751966022e-06	developmental pigmentation
GO:0043062	0.000815209827563429	3.02436785828264e-06	extracellular structure organization
GO:0030154	0.000815209827563429	3.05127353459391e-06	cell differentiation
GO:0007155	0.000815209827563429	3.34918279419392e-06	cell adhesion
GO:0048869	0.000815209827563429	3.3919965085857e-06	cellular developmental process
GO:0098609	0.000828333796575732	3.6380818619831e-06	cell-cell adhesion
GO:0007196	0.000965340632337202	4.46297102328803e-06	adenylate cyclase-inhibiting G-protein coupled glutamate receptor signaling pathway
GO:0048513	0.00110523445103303	5.49769512202827e-06	animal organ development
GO:0050931	0.00110523445103303	5.69712166317443e-06	pigment cell differentiation
GO:0048856	0.00110523445103303	5.8761887133055e-06	anatomical structure development
GO:0030198	0.00111063077096499	6.3262702322861e-06	extracellular matrix organization
GO:0032502	0.00111063077096499	6.4183470351652e-06	developmental process
GO:0009605	0.00149907520203919	9.00969839413291e-06	response to external stimulus
GO:0048518	0.0015386740355708	9.60337470189821e-06	positive regulation of biological process
GO:0003008	0.00154898584013402	1.01879795474452e-05	system process
GO:0007166	0.00154898584013402	1.03838625436631e-05	cell surface receptor signaling pathway
GO:0030155	0.00155379311736197	1.07752643367682e-05	regulation of cell adhesion
GO:0034762	0.00179478473255897	1.33322825547419e-05	regulation of transmembrane transport
GO:0007399	0.00179478473255897	1.39201837793112e-05	nervous system development
GO:0060322	0.00179478473255897	1.41039821492496e-05	head development
GO:0030318	0.00179478473255897	1.41060288735564e-05	melanocyte differentiation
GO:0006024	0.00238648521060707	1.93081327719018e-05	glycosaminoglycan biosynthetic process
GO:0007215	0.00251368596773741	2.09183298286054e-05	glutamate receptor signaling pathway
GO:0048878	0.00317080033498377	2.762517123042e-05	chemical homeostasis
GO:0006023	0.00317080033498377	2.78526150553359e-05	aminoglycan biosynthetic process
GO:0006811	0.00400348691491096	3.60924617849116e-05	ion transport
GO:0048522	0.00415713443106588	3.84385985304289e-05	positive regulation of cellular process
GO:0044057	0.00444897660709841	4.2916081465055e-05	regulation of system process
GO:0007420	0.00444897660709841	4.41282021949068e-05	brain development
GO:0034765	0.00444897660709841	4.44055000085454e-05	regulation of ion transmembrane transport
GO:0007216	0.00444897660709841	4.52508022913384e-05	G-protein coupled glutamate receptor signaling pathway
GO:0071495	0.00456857796546262	4.75233491552977e-05	cellular response to endogenous stimulus
GO:0035295	0.00506937369573849	5.39045746657353e-05	tube development
GO:0010646	0.00537777891043712	5.84270940338753e-05	regulation of cell communication
GO:0050793	0.00539745519545521	6.11223338518478e-05	regulation of developmental process
GO:0034220	0.00539745519545521	6.11362238967419e-05	ion transmembrane transport
GO:0001501	0.00558251360966479	6.49999433815279e-05	skeletal system development
GO:0051094	0.00558251360966479	6.70948909778856e-05	positive regulation of developmental process
GO:0042060	0.00558251360966479	6.71037234633771e-05	wound healing
GO:0030168	0.00605234313886465	7.41502973554846e-05	platelet activation
GO:0030203	0.00626504590234738	7.82044564786775e-05	glycosaminoglycan metabolic process
GO:0048468	0.00635959939683105	8.0854823584306e-05	cell development
GO:0022407	0.00663871736348655	8.59380888477224e-05	regulation of cell-cell adhesion
GO:0006935	0.00670476237654366	8.83429161957903e-05	chemotaxis
GO:0042330	0.0067477128591321	9.04686421242862e-05	taxis
GO:0023051	0.007132441013218	9.72755477993208e-05	regulation of signaling
GO:0048858	0.00715691724989559	9.92637621344742e-05	cell projection morphogenesis
GO:0007417	0.00719445003912723	0.00010144739999694	central nervous system development
GO:0071310	0.0076752635924411	0.000111058936343181	cellular response to organic substance
GO:0035637	0.0076752635924411	0.000111775683385065	multicellular organismal signaling
GO:0070848	0.00783850484642174	0.000115964935314607	response to growth factor
GO:0008015	0.00829511724312604	0.000124637683958204	blood circulation
GO:0030182	0.00840924239248356	0.000128296347180748	neuron differentiation
GO:0003013	0.00877238890113817	0.000137712252587168	circulatory system process
GO:0000902	0.00877238890113817	0.000138441758828293	cell morphogenesis
GO:0043269	0.00877238890113817	0.000140495925334175	regulation of ion transport
GO:0045595	0.00877238890113817	0.000142302653842628	regulation of cell differentiation
GO:0071864	0.00877238890113817	0.000143975869621084	positive regulation of cell proliferation in bone marrow
GO:0006022	0.00887575220269962	0.000150607854663681	aminoglycan metabolic process
GO:0032990	0.00887575220269962	0.000150860469939071	cell part morphogenesis
GO:0055085	0.00887575220269962	0.000151827476421584	transmembrane transport
GO:0098660	0.00914122259750288	0.000158481667779176	inorganic ion transmembrane transport
GO:0048666	0.00942565193327916	0.000165591665956823	neuron development
GO:1903522	0.00991006416882107	0.000178047511855145	regulation of blood circulation
GO:0071363	0.00991006416882107	0.000178908206144163	cellular response to growth factor stimulus
GO:0009888	0.00991006416882107	0.000180974357220727	tissue development
