## Supplementary material for "PGRMC1 phosphorylation and cell plasticity 2: genomic integrity and CpG methylation": File S1: Gene_Ontology_p05_TM180.vs.DM57.csv

GO_ID	FDR	PValue	sigGO.Term
GO:0032501	2.70775152886993e-07	6.55629910137997e-11	multicellular organismal process
GO:0048731	4.51610047957525e-05	2.18697359785726e-08	system development
GO:0009653	5.33066422911934e-05	3.90785668848757e-08	anatomical structure morphogenesis
GO:0007275	5.33066422911934e-05	5.16287092408653e-08	multicellular organism development
GO:0007399	0.00011321825058835	1.37068099985896e-07	nervous system development
GO:0050896	0.000140747892791156	2.1611431208754e-07	response to stimulus
GO:0032502	0.000140747892791156	2.38555750493485e-07	developmental process
GO:0048856	0.000173390664391445	3.35865693736456e-07	anatomical structure development
GO:0030154	0.000214390865197215	4.67195590018143e-07	cell differentiation
GO:0048869	0.000364951948218728	8.8366089157077e-07	cellular developmental process
GO:0048858	0.000609641264644023	1.66229737970444e-06	cell projection morphogenesis
GO:0030182	0.000609641264644023	1.77135476409886e-06	neuron differentiation
GO:0034220	0.000714213329705892	2.24812912498223e-06	ion transmembrane transport
GO:0048666	0.000759775802409307	2.74531027115582e-06	neuron development
GO:0032990	0.000759775802409307	2.75947627993695e-06	cell part morphogenesis
GO:0048812	0.000953569432295255	3.70206062350652e-06	neuron projection morphogenesis
GO:0098609	0.000953569432295255	4.01052003055092e-06	cell-cell adhesion
GO:0061564	0.000953569432295255	4.15599268312702e-06	axon development
GO:0031175	0.00107565218667532	5.19379490864563e-06	neuron projection development
GO:0120039	0.00107565218667532	5.33775275547076e-06	plasma membrane bounded cell projection morphogenesis
GO:0022008	0.00107565218667532	5.46941789834907e-06	neurogenesis
GO:0000902	0.00120788713618462	6.43426561647984e-06	cell morphogenesis
GO:0048699	0.00123090804410884	6.85493583886281e-06	generation of neurons
GO:0048468	0.00137054587436419	7.96443123117203e-06	cell development
GO:0098660	0.00138929660785018	8.67237313571531e-06	inorganic ion transmembrane transport
GO:0007155	0.00138929660785018	8.74617719227716e-06	cell adhesion
GO:0022610	0.00152652612529676	9.97971074649211e-06	biological adhesion
GO:0031650	0.0022537053800311	1.56030151790693e-05	regulation of heat generation
GO:0048513	0.0022537053800311	1.62688685040268e-05	animal organ development
GO:0032989	0.0022537053800311	1.67750166624666e-05	cellular component morphogenesis
GO:0007409	0.0022537053800311	1.69851045685204e-05	axonogenesis
GO:0048518	0.0022537053800311	1.75304152028721e-05	positive regulation of biological process
GO:0048878	0.0022537053800311	1.80078153852364e-05	chemical homeostasis
GO:0048066	0.00235631180292167	1.93982085470549e-05	developmental pigmentation
GO:0023052	0.00237409199606848	2.01194236954956e-05	signaling
GO:0048522	0.00246777071667752	2.20495671778739e-05	positive regulation of cellular process
GO:0000904	0.00246777071667752	2.2108357510186e-05	cell morphogenesis involved in differentiation
GO:0007165	0.00262381352105372	2.41416256174434e-05	signal transduction
GO:0030198	0.0027406668514571	2.58803891541954e-05	extracellular matrix organization
GO:0006953	0.00292481297276042	2.83274864189871e-05	acute-phase response
GO:0009605	0.00301434916794186	2.99245316914325e-05	response to external stimulus
GO:0042391	0.00316860746445867	3.22231267572068e-05	regulation of membrane potential
GO:0034765	0.00340610247067464	3.61751426097318e-05	regulation of ion transmembrane transport
GO:0007417	0.00340610247067464	3.62877745059768e-05	central nervous system development
GO:0043062	0.00348736058949701	3.79978756724855e-05	extracellular structure organization
GO:0051239	0.00359734237107082	4.00672515906194e-05	regulation of multicellular organismal process
GO:0007154	0.003746707041417	4.26380704471184e-05	cell communication
GO:0009888	0.00411721238123863	4.88144356440782e-05	tissue development
GO:0051716	0.00411721238123863	4.90632242610881e-05	cellular response to stimulus
GO:0007009	0.00411721238123863	4.98451862135427e-05	plasma membrane organization
GO:0060322	0.00414855327683978	5.13896099090389e-05	head development
GO:0050931	0.00414855327683978	5.2233600580065e-05	pigment cell differentiation
GO:0007215	0.00628887573234425	8.07810121065734e-05	glutamate receptor signaling pathway
GO:0010646	0.00628887573234425	8.37324665242275e-05	regulation of cell communication
GO:0098655	0.00628887573234425	8.37501610844876e-05	cation transmembrane transport
GO:0048667	0.00650390833274783	8.81885875626825e-05	cell morphogenesis involved in neuron differentiation
GO:0034762	0.0068238035336803	9.41784022808178e-05	regulation of transmembrane transport
GO:0031649	0.00702809595414328	9.86996526247725e-05	heat generation
GO:0031620	0.00723224314725338	0.000103317759246477	regulation of fever generation
GO:0098662	0.00733918267962588	0.000106622508662846	inorganic cation transmembrane transport
GO:2001257	0.00884201929135741	0.000133612518698296	regulation of cation channel activity
GO:0023051	0.00884201929135741	0.000134327373203122	regulation of signaling
GO:0001659	0.00884201929135741	0.000134878260376638	temperature homeostasis
GO:0006811	0.00904646261151151	0.000140187314076692	ion transport
GO:0007196	0.00946789663775737	0.000153546582863476	adenylate cyclase-inhibiting G-protein coupled glutamate receptor signaling pathway
GO:0034139	0.00946789663775737	0.000153546582863476	regulation of toll-like receptor 3 signaling pathway
GO:0021840	0.00946789663775737	0.000155887886529661	directional guidance of interneurons involved in migration from the subpallium to the cortex
GO:0021842	0.00946789663775737	0.000155887886529661	chemorepulsion involved in interneuron migration from the subpallium to the cortex
