## Supplementary material for "PGRMC1 phosphorylation and cell plasticity 2: genomic integrity and CpG methylation": File S1: Gene_Ontology_p05_WT.vs.MP.csv

GO_ID	FDR	PValue	sigGO.Term
GO:0032501	8.09553837865035e-07	1.85379857537219e-10	multicellular organismal process
GO:0048731	2.02587612717459e-06	9.27811370357038e-10	system development
GO:0007275	5.74837306531172e-05	4.08994125515922e-08	multicellular organism development
GO:0030154	5.74837306531172e-05	6.0450166507924e-08	cell differentiation
GO:0048869	5.74837306531172e-05	6.58160415080343e-08	cellular developmental process
GO:0048856	0.000130371642187889	1.79122934079994e-07	anatomical structure development
GO:0022610	0.000141276280906746	2.26456140679464e-07	biological adhesion
GO:0032502	0.000169983720746831	3.52253187297318e-07	developmental process
GO:0023052	0.000169983720746831	3.67095176733017e-07	signaling
GO:0009653	0.000169983720746831	3.89245982932978e-07	anatomical structure morphogenesis
GO:0051239	0.000184535662515133	4.64825346385725e-07	regulation of multicellular organismal process
GO:0007155	0.000190032770336039	5.22187598816685e-07	cell adhesion
GO:0007399	0.00031164983385814	9.49029910255559e-07	nervous system development
GO:0050896	0.00031164983385814	1.0602428962662e-06	response to stimulus
GO:0031175	0.00031164983385814	1.07798414737063e-06	neuron projection development
GO:0006811	0.00031164983385814	1.14183589231286e-06	ion transport
GO:0030182	0.000432273500011375	1.78062071892103e-06	neuron differentiation
GO:0007215	0.000432273500011375	1.78175475159257e-06	glutamate receptor signaling pathway
GO:0048666	0.000446606374240073	1.99638442504897e-06	neuron development
GO:0045597	0.000446606374240073	2.13407960760626e-06	positive regulation of cell differentiation
GO:0051094	0.000446606374240073	2.14763770529918e-06	positive regulation of developmental process
GO:0007165	0.000453071226529383	2.28247469284324e-06	signal transduction
GO:0099566	0.000455608023202601	2.44103334998146e-06	regulation of postsynaptic cytosolic calcium ion concentration
GO:0045595	0.000455608023202601	2.50391402721833e-06	regulation of cell differentiation
GO:0043269	0.000499927464111374	2.8619616676859e-06	regulation of ion transport
GO:0007154	0.000541294206506522	3.22272712827331e-06	cell communication
GO:0007196	0.000611777223825908	3.89185027849742e-06	adenylate cyclase-inhibiting G-protein coupled glutamate receptor signaling pathway
GO:0042221	0.000611777223825908	3.92254688965546e-06	response to chemical
GO:0010720	0.000665840071655599	4.42165378475209e-06	positive regulation of cell development
GO:0034762	0.00114238533720806	7.84784980907755e-06	regulation of transmembrane transport
GO:0050793	0.00142755885192892	1.03475109639125e-05	regulation of developmental process
GO:0048513	0.00142755885192892	1.04607014567725e-05	animal organ development
GO:0010976	0.00153284421839606	1.15832056805748e-05	positive regulation of neuron projection development
GO:0048468	0.00193292408502847	1.51800900903783e-05	cell development
GO:0048518	0.00193292408502847	1.55270706530011e-05	positive regulation of biological process
GO:0022008	0.00193292408502847	1.59343409803126e-05	neurogenesis
GO:0035637	0.001954764246369	1.65674145819855e-05	multicellular organismal signaling
GO:0045666	0.001954764246369	1.70096270579395e-05	positive regulation of neuron differentiation
GO:0048699	0.00198703932797751	1.81560714281945e-05	generation of neurons
GO:0001508	0.00198703932797751	1.83479625269378e-05	action potential
GO:0030155	0.00198703932797751	1.86555100634481e-05	regulation of cell adhesion
GO:0045664	0.00202900658959619	1.99170259373738e-05	regulation of neuron differentiation
GO:0051716	0.00202900658959619	2.0587961057084e-05	cellular response to stimulus
GO:0031650	0.00202900658959619	2.11628009398708e-05	regulation of heat generation
GO:0007417	0.00202900658959619	2.12204559035062e-05	central nervous system development
GO:0050769	0.00202900658959619	2.13726363914414e-05	positive regulation of neurogenesis
GO:0060322	0.0020676084795724	2.22527131989702e-05	head development
GO:0048522	0.00213677163939623	2.34863839457337e-05	positive regulation of cellular process
GO:0006812	0.00230088283761765	2.58170961857717e-05	cation transport
GO:0034765	0.0024589261994343	2.81534943832643e-05	regulation of ion transmembrane transport
GO:0048066	0.00257008029255805	3.00146771056699e-05	developmental pigmentation
GO:0034220	0.00259351998797562	3.08823080775663e-05	ion transmembrane transport
GO:2000026	0.0026938937112365	3.26943821148465e-05	regulation of multicellular organismal development
GO:0051240	0.00272805414069919	3.37336669562071e-05	positive regulation of multicellular organismal process
GO:0051962	0.00305904587205993	3.85270260964727e-05	positive regulation of nervous system development
GO:0007216	0.00308423225228007	3.95504937320092e-05	G-protein coupled glutamate receptor signaling pathway
GO:0006953	0.00332734111586014	4.37181106576779e-05	acute-phase response
GO:0061564	0.00332734111586014	4.41918444515429e-05	axon development
GO:0098609	0.00338577553226497	4.5743246256843e-05	cell-cell adhesion
GO:0071495	0.00374102340480242	5.13994514055749e-05	cellular response to endogenous stimulus
GO:0006935	0.00384605463295513	5.37232270689862e-05	chemotaxis
GO:0042330	0.0038522849791485	5.50407439969828e-05	taxis
GO:0002526	0.0038522849791485	5.55745256895708e-05	acute inflammatory response
GO:0048858	0.00405928184929441	5.94902767013607e-05	cell projection morphogenesis
GO:0065009	0.00443514123285132	6.60142386387305e-05	regulation of molecular function
GO:0007420	0.00473943257308814	7.16287038753875e-05	brain development
GO:0003008	0.00483551675052329	7.4188143413112e-05	system process
GO:0050931	0.00483693377356983	7.54257240442704e-05	pigment cell differentiation
GO:0055080	0.00483693377356983	7.6425104276693e-05	cation homeostasis
GO:0048878	0.00509876656955957	8.17297137323495e-05	chemical homeostasis
GO:0044057	0.00510892412705901	8.30624256975474e-05	regulation of system process
GO:0060284	0.00517945304356704	8.59379116537895e-05	regulation of cell development
GO:0031346	0.00517945304356704	8.74822218918421e-05	positive regulation of cell projection organization
GO:0007166	0.00517945304356704	8.77672372850838e-05	cell surface receptor signaling pathway
GO:0032990	0.00525078404426215	9.11934822485755e-05	cell part morphogenesis
GO:0001775	0.00525078404426215	9.13807161355447e-05	cell activation
GO:1901700	0.00529436867250732	9.41930969548669e-05	response to oxygen-containing compound
GO:0065008	0.00529436867250732	9.51028508788994e-05	regulation of biological quality
GO:0043062	0.00529436867250732	9.57763052732032e-05	extracellular structure organization
GO:0098771	0.00549693914266714	0.000100699595011076	inorganic ion homeostasis
GO:0048812	0.00631328648152587	0.000118377871772402	neuron projection morphogenesis
GO:0009605	0.00631328648152587	0.000118545796080861	response to external stimulus
GO:0050801	0.00650257718189195	0.000125007161896035	ion homeostasis
GO:0010975	0.00650257718189195	0.000125078196308432	regulation of neuron projection development
GO:0031620	0.00659879040665482	0.000129999562735319	regulation of fever generation
GO:0071864	0.00659879040665482	0.000129999562735319	positive regulation of cell proliferation in bone marrow
GO:0031649	0.00659879040665482	0.000133114997123218	heat generation
GO:0010033	0.00659879040665482	0.000134657295854259	response to organic substance
GO:0030900	0.00659879040665482	0.000134960850608974	forebrain development
GO:0061337	0.00659879040665482	0.000135995222486589	cardiac conduction
GO:0055085	0.00734137497955564	0.00015318979753383	transmembrane transport
GO:0007409	0.00734137497955564	0.00015466143762746	axonogenesis
GO:0120039	0.00754960556320166	0.000160777036266946	plasma membrane bounded cell projection morphogenesis
GO:0000902	0.0083522548267117	0.000181030004332542	cell morphogenesis
GO:0009719	0.0083522548267117	0.000181695490849007	response to endogenous stimulus
GO:0010646	0.00844832865909342	0.000185720071278445	regulation of cell communication
GO:0060560	0.0085899016182393	0.00019237805323537	developmental growth involved in morphogenesis
GO:0001659	0.0085899016182393	0.000193631954228378	temperature homeostasis
GO:0044093	0.0085899016182393	0.000194733286055803	positive regulation of molecular function
GO:0042493	0.00898979340462098	0.000205857417096885	response to drug
GO:0030198	0.00983008262070382	0.000227350204875449	extracellular matrix organization
GO:0098660	0.00988141328369476	0.000234173706218669	inorganic ion transmembrane transport
GO:0030318	0.00988141328369476	0.000235664069080473	melanocyte differentiation
GO:0086012	0.00988141328369476	0.000235664069080473	membrane depolarization during cardiac muscle cell action potential
GO:0008015	0.00988141328369476	0.000237588366106698	blood circulation
