## Supplementary material for "PGRMC1 phosphorylation and cell plasticity 2: genomic integrity and CpG methylation": File S1: list_GO_DM.vs.WT_uniq.csv

GO:0006024	glycosaminoglycan biosynthetic process
GO:0006023	aminoglycan biosynthetic process
GO:0035295	tube development
GO:0001501	skeletal system development
GO:0042060	wound healing
GO:0030168	platelet activation
GO:0030203	glycosaminoglycan metabolic process
GO:0022407	regulation of cell-cell adhesion
GO:0071310	cellular response to organic substance
GO:0070848	response to growth factor
GO:0003013	circulatory system process
GO:0006022	aminoglycan metabolic process
GO:1903522	regulation of blood circulation
GO:0071363	cellular response to growth factor stimulus
