## Supplementary material for "PGRMC1 phosphorylation and cell plasticity 2: genomic integrity and CpG methylation": File S1: list_GO_TM.vs.DM_uniq.csv

GO:0032989	cellular component morphogenesis
GO:0000904	cell morphogenesis involved in differentiation
GO:0042391	regulation of membrane potential
GO:0007009	plasma membrane organization
GO:0098655	cation transmembrane transport
GO:0048667	cell morphogenesis involved in neuron differentiation
GO:0098662	inorganic cation transmembrane transport
GO:2001257	regulation of cation channel activity
GO:0034139	regulation of toll-like receptor 3 signaling pathway
GO:0021840	directional guidance of interneurons involved in migration from the subpallium to the cortex
GO:0021842	chemorepulsion involved in interneuron migration from the subpallium to the cortex
