## Supplementary material for "PGRMC1 phosphorylation and cell plasticity 2: genomic integrity and CpG methylation": File S1: list_GO_WT.vs.MP_uniq.csv

GO:0045597	positive regulation of cell differentiation
GO:0010720	positive regulation of cell development
GO:0010976	positive regulation of neuron projection development
GO:0045666	positive regulation of neuron differentiation
GO:0001508	action potential
GO:0045664	regulation of neuron differentiation
GO:0050769	positive regulation of neurogenesis
GO:0006812	cation transport
GO:2000026	regulation of multicellular organismal development
GO:0051240	positive regulation of multicellular organismal process
GO:0051962	positive regulation of nervous system development
GO:0002526	acute inflammatory response
GO:0065009	regulation of molecular function
GO:0055080	cation homeostasis
GO:0060284	regulation of cell development
GO:0031346	positive regulation of cell projection organization
GO:0001775	cell activation
GO:1901700	response to oxygen-containing compound
GO:0065008	regulation of biological quality
GO:0098771	inorganic ion homeostasis
GO:0050801	ion homeostasis
GO:0010975	regulation of neuron projection development
GO:0010033	response to organic substance
GO:0030900	forebrain development
GO:0061337	cardiac conduction
GO:0009719	response to endogenous stimulus
GO:0060560	developmental growth involved in morphogenesis
GO:0044093	positive regulation of molecular function
GO:0042493	response to drug
GO:0086012	membrane depolarization during cardiac muscle cell action potential
