## Supplementary material for "PGRMC1 phosphorylation and cell plasticity 2: genomic integrity and CpG methylation": File S1: KEGG_down_DM57.vs.WT.csv

PathwayID	Pathway	N	DE	P.DE
path:hsa05200	Pathways in cancer	529	419	1.77114568634206e-19
path:hsa01100	Metabolic pathways	1444	1005	1.17858375496862e-12
path:hsa04151	PI3K-Akt signaling pathway	354	275	2.69519634866685e-11
path:hsa04015	Rap1 signaling pathway	210	172	8.22552455680503e-11
path:hsa04510	Focal adhesion	199	164	8.70189648353116e-11
path:hsa05165	Human papillomavirus infection	330	256	1.75254278417175e-10
path:hsa04725	Cholinergic synapse	112	99	1.82320614415084e-10
path:hsa04024	cAMP signaling pathway	214	174	2.06485608241884e-10
path:hsa04010	MAPK signaling pathway	295	229	1.49401759941555e-09
path:hsa04020	Calcium signaling pathway	193	157	1.50839612298529e-09
path:hsa04724	Glutamatergic synapse	114	99	1.7539465872908e-09
path:hsa05224	Breast cancer	147	123	3.19145368740796e-09
path:hsa05205	Proteoglycans in cancer	204	164	3.58084125433537e-09
path:hsa05226	Gastric cancer	149	124	5.47234290696505e-09
path:hsa04611	Platelet activation	124	105	1.21944033741907e-08
path:hsa04810	Regulation of actin cytoskeleton	213	169	1.30930237051292e-08
path:hsa04934	Cushing syndrome	155	127	2.45018822758869e-08
path:hsa05225	Hepatocellular carcinoma	168	136	3.47750066054654e-08
path:hsa04360	Axon guidance	181	145	4.52300959903627e-08
path:hsa04261	Adrenergic signaling in cardiomyocytes	149	122	5.01833745494449e-08
path:hsa04750	Inflammatory mediator regulation of TRP channels	100	86	5.78537292901649e-08
path:hsa04071	Sphingolipid signaling pathway	119	100	6.20977223397476e-08
path:hsa04919	Thyroid hormone signaling pathway	119	100	6.20977223397476e-08
path:hsa00562	Inositol phosphate metabolism	74	66	9.6927292510319e-08
path:hsa04916	Melanogenesis	101	86	1.54611885632535e-07
path:hsa04722	Neurotrophin signaling pathway	119	99	2.0191130463505e-07
path:hsa05414	Dilated cardiomyopathy (DCM)	96	82	2.26156754397731e-07
path:hsa04070	Phosphatidylinositol signaling system	99	84	3.00773473014936e-07
path:hsa04080	Neuroactive ligand-receptor interaction	338	251	3.21252990248692e-07
path:hsa04921	Oxytocin signaling pathway	153	123	3.33379303820257e-07
path:hsa05166	Human T-cell leukemia virus 1 infection	219	169	4.50333693276165e-07
path:hsa05410	Hypertrophic cardiomyopathy (HCM)	90	77	4.62404751216323e-07
path:hsa04933	AGE-RAGE signaling pathway in diabetic complications	100	84	7.46720421412625e-07
path:hsa04512	ECM-receptor interaction	88	75	9.07625228793388e-07
path:hsa04014	Ras signaling pathway	232	177	9.51404833229849e-07
path:hsa05032	Morphine addiction	91	77	1.19531720535599e-06
path:hsa04728	Dopaminergic synapse	131	106	1.19754846890827e-06
path:hsa02010	ABC transporters	45	42	1.201795629973e-06
path:hsa05217	Basal cell carcinoma	63	56	1.23207891859606e-06
path:hsa04971	Gastric acid secretion	75	65	1.38567183056937e-06
path:hsa05412	Arrhythmogenic right ventricular cardiomyopathy (ARVC)	77	66	2.71805799235119e-06
path:hsa04380	Osteoclast differentiation	128	103	2.79248627963484e-06
path:hsa04072	Phospholipase D signaling pathway	148	117	3.26054586189551e-06
path:hsa04721	Synaptic vesicle cycle	78	66	7.04781016269538e-06
path:hsa04110	Cell cycle	124	99	8.4148851240333e-06
path:hsa04660	T cell receptor signaling pathway	103	84	8.56247390904027e-06
path:hsa01522	Endocrine resistance	98	80	1.30798859024086e-05
path:hsa04670	Leukocyte transendothelial migration	112	90	1.32407337977634e-05
path:hsa05218	Melanoma	72	61	1.45535016340834e-05
path:hsa05135	Yersinia infection	121	96	1.88575382935701e-05
path:hsa04218	Cellular senescence	160	123	2.31476134043387e-05
path:hsa05169	Epstein-Barr virus infection	201	151	2.63388862003474e-05
path:hsa04928	Parathyroid hormone synthesis secretion and action	106	85	2.67753083839034e-05
path:hsa05418	Fluid shear stress and atherosclerosis	139	108	3.20856718275479e-05
path:hsa04926	Relaxin signaling pathway	129	101	3.25093456594069e-05
path:hsa04961	Endocrine and other factor-regulated calcium reabsorption	50	44	3.27471537784153e-05
path:hsa04270	Vascular smooth muscle contraction	132	103	3.52865277033137e-05
path:hsa04022	cGMP-PKG signaling pathway	167	127	4.28419236308483e-05
path:hsa05167	Kaposi sarcoma-associated herpesvirus infection	186	140	4.36906511870343e-05
path:hsa05220	Chronic myeloid leukemia	76	63	4.36989760099051e-05
path:hsa04713	Circadian entrainment	97	78	4.76833395226207e-05
path:hsa04371	Apelin signaling pathway	137	106	5.22245776379534e-05
path:hsa05222	Small cell lung cancer	93	75	5.52432183198277e-05
path:hsa04929	GnRH secretion	64	54	5.81282043111827e-05
path:hsa04152	AMPK signaling pathway	120	94	5.86772688256888e-05
path:hsa04727	GABAergic synapse	89	72	6.38140854484725e-05
path:hsa04658	Th1 and Th2 cell differentiation	92	74	7.31747251324371e-05
path:hsa05142	Chagas disease (American trypanosomiasis)	102	81	7.94694284971942e-05
path:hsa04390	Hippo signaling pathway	154	117	9.17184953011264e-05
path:hsa04931	Insulin resistance	108	85	9.69904073761638e-05
path:hsa01524	Platinum drug resistance	73	60	0.000109189261178633
path:hsa04924	Renin secretion	69	57	0.000123176966969802
path:hsa04659	Th17 cell differentiation	107	84	0.000125469297240064
path:hsa04976	Bile secretion	72	59	0.000147374999885072
path:hsa04610	Complement and coagulation cascades	79	64	0.000150468354991939
path:hsa05212	Pancreatic cancer	75	61	0.000173156305072295
path:hsa04012	ErbB signaling pathway	85	68	0.00019587584122986
path:hsa04726	Serotonergic synapse	115	89	0.000202945999878964
path:hsa04144	Endocytosis	243	175	0.000332163688789097
path:hsa04912	GnRH signaling pathway	93	73	0.000347696112091637
path:hsa04911	Insulin secretion	86	68	0.000374615934690129
path:hsa04915	Estrogen signaling pathway	138	104	0.000379909911115593
path:hsa01521	EGFR tyrosine kinase inhibitor resistance	79	63	0.000396395191162756
path:hsa04664	Fc epsilon RI signaling pathway	68	55	0.000475230409091868
path:hsa04979	Cholesterol metabolism	50	42	0.00048498827002716
path:hsa04925	Aldosterone synthesis and secretion	98	76	0.000522425904364189
path:hsa05231	Choline metabolism in cancer	98	76	0.000522425904364189
path:hsa04930	Type II diabetes mellitus	46	39	0.000528357837942435
path:hsa05145	Toxoplasmosis	113	86	0.000694109215225311
path:hsa04917	Prolactin signaling pathway	70	56	0.000716281301544552
path:hsa04066	HIF-1 signaling pathway	109	83	0.000831781552451674
path:hsa04960	Aldosterone-regulated sodium reabsorption	37	32	0.000834644910858734
path:hsa04370	VEGF signaling pathway	59	48	0.000848114256707382
path:hsa05210	Colorectal cancer	86	67	0.000884064103723612
path:hsa04910	Insulin signaling pathway	137	102	0.000909405952934185
path:hsa05163	Human cytomegalovirus infection	225	161	0.000919490724529374
path:hsa04550	Signaling pathways regulating pluripotency of stem cells	140	104	0.000930405153722322
path:hsa04920	Adipocytokine signaling pathway	69	55	0.000942739816962627
path:hsa04514	Cell adhesion molecules (CAMs)	146	108	0.000968452573896477
path:hsa00983	Drug metabolism - other enzymes	79	62	0.000970069540739019
path:hsa04923	Regulation of lipolysis in adipocytes	55	45	0.000975096948111666
path:hsa04662	B cell receptor signaling pathway	82	64	0.00105284369430289
path:hsa00533	Glycosaminoglycan biosynthesis - keratan sulfate	14	14	0.00111167534678847
path:hsa05014	Amyotrophic lateral sclerosis (ALS)	51	42	0.00111350969777933
path:hsa04340	Hedgehog signaling pathway	47	39	0.00126051628740493
path:hsa05215	Prostate cancer	97	74	0.00143339554762595
path:hsa04720	Long-term potentiation	67	53	0.00161690420677451
path:hsa04068	FoxO signaling pathway	131	97	0.0016352483971046
path:hsa04668	TNF signaling pathway	112	84	0.00173845563247516
path:hsa04211	Longevity regulating pathway	89	68	0.0020632544329205
path:hsa05223	Non-small cell lung cancer	66	52	0.00210661758949166
path:hsa04723	Retrograde endocannabinoid signaling	148	108	0.00214446118399977
path:hsa04310	Wnt signaling pathway	160	116	0.00219375218273493
path:hsa05230	Central carbon metabolism in cancer	69	54	0.00229506019831327
path:hsa04062	Chemokine signaling pathway	189	135	0.00257987250501481
path:hsa04540	Gap junction	88	67	0.002598310337066
path:hsa05214	Glioma	75	58	0.00265085630823096
path:hsa04927	Cortisol synthesis and secretion	65	51	0.00273484400478921
path:hsa05213	Endometrial cancer	58	46	0.00296411557319612
path:hsa00410	beta-Alanine metabolism	33	28	0.00331133840125144
path:hsa05146	Amoebiasis	102	76	0.0038247972559811
path:hsa05120	Epithelial cell signaling in Helicobacter pylori infection	70	54	0.00405671735707295
path:hsa00250	Alanine aspartate and glutamate metabolism	36	30	0.00413110870489536
path:hsa05235	PD-L1 expression and PD-1 checkpoint pathway in cancer	89	67	0.00422779877241823
path:hsa05140	Leishmaniasis	76	58	0.00451609924835964
path:hsa05133	Pertussis	76	58	0.00451609924835964
path:hsa03320	PPAR signaling pathway	76	58	0.00451609924835964
path:hsa00430	Taurine and hypotaurine metabolism	11	11	0.00478136283339873
path:hsa04640	Hematopoietic cell lineage	97	72	0.00565475698817796
path:hsa00860	Porphyrin and chlorophyll metabolism	42	34	0.00572630558625186
path:hsa00380	Tryptophan metabolism	42	34	0.00572630558625186
path:hsa03050	Proteasome	45	36	0.00647493052405178
path:hsa04520	Adherens junction	71	54	0.00685602194346083
path:hsa00053	Ascorbate and aldarate metabolism	27	23	0.00713616924038665
path:hsa01040	Biosynthesis of unsaturated fatty acids	27	23	0.00713616924038665
path:hsa00280	Valine leucine and isoleucine degradation	48	38	0.00718047919341367
path:hsa00770	Pantothenate and CoA biosynthesis	19	17	0.00781675582492406
path:hsa00071	Fatty acid degradation	44	35	0.00855103334015715
path:hsa04120	Ubiquitin mediated proteolysis	137	98	0.00884142739563733
path:hsa00020	Citrate cycle (TCA cycle)	30	25	0.00888149693884558
path:hsa00630	Glyoxylate and dicarboxylate metabolism	30	25	0.00888149693884558
path:hsa00510	N-Glycan biosynthesis	50	39	0.0101579867680022
path:hsa05110	Vibrio cholerae infection	50	39	0.0101579867680022
path:hsa04974	Protein digestion and absorption	94	69	0.0103102028538083
path:hsa04210	Apoptosis	136	97	0.0104478924740263
path:hsa05161	Hepatitis B	162	114	0.0112766257270181
path:hsa00480	Glutathione metabolism	56	43	0.0114962110046483
path:hsa00350	Tyrosine metabolism	36	29	0.0120505054065464
path:hsa04666	Fc gamma R-mediated phagocytosis	93	68	0.0125132659833667
path:hsa04213	Longevity regulating pathway - multiple species	62	47	0.0125813001655811
path:hsa01200	Carbon metabolism	117	84	0.0127140916756959
path:hsa05030	Cocaine addiction	49	38	0.0131011883289078
path:hsa05031	Amphetamine addiction	68	51	0.0134387953867037
path:hsa00010	Glycolysis / Gluconeogenesis	68	51	0.0134387953867037
path:hsa04145	Phagosome	152	107	0.0136009505777286
path:hsa00830	Retinol metabolism	67	50	0.0166829185806117
path:hsa04330	Notch signaling pathway	48	37	0.0168148419211584
path:hsa04630	JAK-STAT signaling pathway	162	113	0.0173415814649823
path:hsa05100	Bacterial invasion of epithelial cells	73	54	0.0173436252838986
path:hsa04922	Glucagon signaling pathway	106	76	0.0181550808370251
path:hsa04350	TGF-beta signaling pathway	94	68	0.0182751233991348
path:hsa03020	RNA polymerase	31	25	0.0191195601960232
path:hsa04730	Long-term depression	60	45	0.0197129265209933
path:hsa04973	Carbohydrate digestion and absorption	44	34	0.0203737520112538
path:hsa04962	Vasopressin-regulated water reabsorption	44	34	0.0203737520112538
path:hsa05221	Acute myeloid leukemia	66	49	0.0206226903055629
path:hsa05160	Hepatitis C	155	108	0.0206382836717244
path:hsa05211	Renal cell carcinoma	69	51	0.0209692359406786
path:hsa04115	p53 signaling pathway	72	53	0.0212523040369714
path:hsa00040	Pentose and glucuronate interconversions	34	27	0.0212537646092031
path:hsa00640	Propanoate metabolism	34	27	0.0212537646092031
path:hsa05170	Human immunodeficiency virus 1 infection	212	145	0.0214548106919051
path:hsa00670	One carbon pool by folate	20	17	0.0221280999353353
path:hsa00062	Fatty acid elongation	27	22	0.0226841458718111
path:hsa04216	Ferroptosis	40	31	0.0247218355080788
path:hsa05033	Nicotine addiction	40	31	0.0247218355080788
path:hsa05321	Inflammatory bowel disease (IBD)	65	48	0.0253822512589572
path:hsa04940	Type I diabetes mellitus	43	33	0.0261011127369647
path:hsa04918	Thyroid hormone synthesis	74	54	0.0261099189638389
path:hsa04146	Peroxisome	83	60	0.0263122037424318
path:hsa04964	Proximal tubule bicarbonate reclamation	23	19	0.0267257102271605
path:hsa05131	Shigellosis	67	49	0.0313476244457077
path:hsa00620	Pyruvate metabolism	39	30	0.0317925357810395
path:hsa04140	Autophagy - animal	137	95	0.0342924724986924
path:hsa00604	Glycosphingolipid biosynthesis - ganglio series	15	13	0.0352611462374178
path:hsa01212	Fatty acid metabolism	57	42	0.0373436105291276
path:hsa00240	Pyrimidine metabolism	57	42	0.0373436105291276
path:hsa05416	Viral myocarditis	60	44	0.0376948459102696
path:hsa00563	Glycosylphosphatidylinositol (GPI)-anchor biosynthesis	25	20	0.0410421100223444
path:hsa00511	Other glycan degradation	18	15	0.043358292878892
path:hsa00600	Sphingolipid metabolism	47	35	0.0442002862745566
path:hsa00650	Butanoate metabolism	28	22	0.044643693242353
path:hsa01523	Antifolate resistance	31	24	0.0475286190085665
path:hsa04710	Circadian rhythm	31	24	0.0475286190085665
path:hsa00564	Glycerophospholipid metabolism	97	68	0.049073576215034
