## Supplementary material for "PGRMC1 phosphorylation and cell plasticity 2: genomic integrity and CpG methylation": File S1: KEGG_down_TM180.vs.DM57.csv

PathwayID	Pathway	N	DE	P.DE
path:hsa04151	PI3K-Akt signaling pathway	354	239	3.98718718124254e-13
path:hsa04510	Focal adhesion	199	146	1.05690157572173e-12
path:hsa05200	Pathways in cancer	529	335	3.92423342491575e-12
path:hsa04015	Rap1 signaling pathway	210	148	1.17812355298697e-10
path:hsa04010	MAPK signaling pathway	295	197	2.22009220661142e-10
path:hsa05165	Human papillomavirus infection	330	215	9.83744378903112e-10
path:hsa04072	Phospholipase D signaling pathway	148	107	4.72731312477506e-09
path:hsa05231	Choline metabolism in cancer	98	76	4.85752765957752e-09
path:hsa04722	Neurotrophin signaling pathway	119	89	6.05812117969974e-09
path:hsa05205	Proteoglycans in cancer	204	140	6.54405904196706e-09
path:hsa04014	Ras signaling pathway	232	156	8.45166442706157e-09
path:hsa04725	Cholinergic synapse	112	84	1.29485992441003e-08
path:hsa04660	T cell receptor signaling pathway	103	78	2.05514984767568e-08
path:hsa01521	EGFR tyrosine kinase inhibitor resistance	79	62	5.80008068435406e-08
path:hsa01100	Metabolic pathways	1444	796	1.11904682917235e-07
path:hsa04360	Axon guidance	181	123	1.30785009528411e-07
path:hsa04724	Glutamatergic synapse	114	83	1.53524119155885e-07
path:hsa04919	Thyroid hormone signaling pathway	119	86	1.59649831971641e-07
path:hsa04012	ErbB signaling pathway	85	65	1.65638704069366e-07
path:hsa04024	cAMP signaling pathway	214	141	2.95936245645465e-07
path:hsa04934	Cushing syndrome	155	106	5.96479613406972e-07
path:hsa04370	VEGF signaling pathway	59	47	1.09032551647883e-06
path:hsa05135	Yersinia infection	121	85	1.37756157247721e-06
path:hsa05412	Arrhythmogenic right ventricular cardiomyopathy (ARVC)	77	58	1.85001264046149e-06
path:hsa04668	TNF signaling pathway	112	79	2.5058416057946e-06
path:hsa04659	Th17 cell differentiation	107	76	2.53169652758796e-06
path:hsa04728	Dopaminergic synapse	131	90	3.10753887857151e-06
path:hsa04928	Parathyroid hormone synthesis secretion and action	106	75	3.72538278482029e-06
path:hsa04020	Calcium signaling pathway	193	125	5.25619906476207e-06
path:hsa05163	Human cytomegalovirus infection	225	143	5.32299963219985e-06
path:hsa05166	Human T-cell leukemia virus 1 infection	219	139	7.98295681103048e-06
path:hsa05235	PD-L1 expression and PD-1 checkpoint pathway in cancer	89	64	8.09558409946867e-06
path:hsa04070	Phosphatidylinositol signaling system	99	70	8.12921305393259e-06
path:hsa05224	Breast cancer	147	98	8.96027467816801e-06
path:hsa04261	Adrenergic signaling in cardiomyocytes	149	99	1.00585435896826e-05
path:hsa04512	ECM-receptor interaction	88	63	1.20589405928572e-05
path:hsa04971	Gastric acid secretion	75	55	1.36203345133441e-05
path:hsa04933	AGE-RAGE signaling pathway in diabetic complications	100	70	1.4202907250556e-05
path:hsa04750	Inflammatory mediator regulation of TRP channels	100	70	1.4202907250556e-05
path:hsa04926	Relaxin signaling pathway	129	87	1.42851358292317e-05
path:hsa04611	Platelet activation	124	84	1.54303533950799e-05
path:hsa05170	Human immunodeficiency virus 1 infection	212	134	1.57487030798782e-05
path:hsa04713	Circadian entrainment	97	68	1.73803812162148e-05
path:hsa04929	GnRH secretion	64	48	1.76357161504595e-05
path:hsa04658	Th1 and Th2 cell differentiation	92	65	1.7755729917516e-05
path:hsa00562	Inositol phosphate metabolism	74	54	2.06838027412805e-05
path:hsa05414	Dilated cardiomyopathy (DCM)	96	67	2.5256397141108e-05
path:hsa04921	Oxytocin signaling pathway	153	100	2.5964843944909e-05
path:hsa05032	Morphine addiction	91	64	2.60000815630507e-05
path:hsa04152	AMPK signaling pathway	120	81	2.67134190430919e-05
path:hsa04664	Fc epsilon RI signaling pathway	68	50	2.97296876705652e-05
path:hsa04925	Aldosterone synthesis and secretion	98	68	2.97782405201237e-05
path:hsa04912	GnRH signaling pathway	93	65	3.09456048253136e-05
path:hsa04071	Sphingolipid signaling pathway	119	80	3.74081145655355e-05
path:hsa05410	Hypertrophic cardiomyopathy (HCM)	90	63	3.79065242605389e-05
path:hsa04810	Regulation of actin cytoskeleton	213	133	4.0287968831635e-05
path:hsa04380	Osteoclast differentiation	128	85	4.34172971397717e-05
path:hsa04310	Wnt signaling pathway	160	103	5.06974771029564e-05
path:hsa05145	Toxoplasmosis	113	76	5.68448939615474e-05
path:hsa04723	Retrograde endocannabinoid signaling	148	96	5.85885546295543e-05
path:hsa05210	Colorectal cancer	86	60	6.74899513621499e-05
path:hsa04911	Insulin secretion	86	60	6.74899513621499e-05
path:hsa01522	Endocrine resistance	98	67	7.10897470024268e-05
path:hsa04022	cGMP-PKG signaling pathway	167	106	9.31442522730698e-05
path:hsa04066	HIF-1 signaling pathway	109	73	9.78535220664188e-05
path:hsa04927	Cortisol synthesis and secretion	65	47	0.000103413287683426
path:hsa04916	Melanogenesis	101	68	0.00013147946334157
path:hsa04726	Serotonergic synapse	115	76	0.000138265883870339
path:hsa05211	Renal cell carcinoma	69	49	0.000155267075139131
path:hsa05014	Amyotrophic lateral sclerosis (ALS)	51	38	0.000169489693657961
path:hsa04540	Gap junction	88	60	0.000188927961884132
path:hsa05221	Acute myeloid leukemia	66	47	0.000189512408252854
path:hsa05215	Prostate cancer	97	65	0.000226833322557997
path:hsa04960	Aldosterone-regulated sodium reabsorption	37	29	0.000228635028703431
path:hsa02010	ABC transporters	45	34	0.000237011164127819
path:hsa00770	Pantothenate and CoA biosynthesis	19	17	0.000258602526280782
path:hsa05110	Vibrio cholerae infection	50	37	0.000261764828820346
path:hsa04923	Regulation of lipolysis in adipocytes	55	40	0.000276120025623013
path:hsa04730	Long-term depression	60	43	0.000281619647012454
path:hsa04662	B cell receptor signaling pathway	82	56	0.000287369243237619
path:hsa04550	Signaling pathways regulating pluripotency of stem cells	140	89	0.000307136201021335
path:hsa05226	Gastric cancer	149	94	0.000313191955544003
path:hsa04720	Long-term potentiation	67	47	0.000335135718838042
path:hsa05146	Amoebiasis	102	67	0.000439363098666372
path:hsa05169	Epstein-Barr virus infection	201	122	0.000456823986175917
path:hsa04520	Adherens junction	71	49	0.0004649514359322
path:hsa04930	Type II diabetes mellitus	46	34	0.000482495029335378
path:hsa04917	Prolactin signaling pathway	70	48	0.000666690296079011
path:hsa04961	Endocrine and other factor-regulated calcium reabsorption	50	36	0.000761621800725287
path:hsa04270	Vascular smooth muscle contraction	132	83	0.000799546279261333
path:hsa05323	Rheumatoid arthritis	93	61	0.000826618923156766
path:hsa01212	Fatty acid metabolism	57	40	0.000909354836815426
path:hsa05230	Central carbon metabolism in cancer	69	47	0.000950326471621821
path:hsa04924	Renin secretion	69	47	0.000950326471621821
path:hsa04062	Chemokine signaling pathway	189	114	0.00096149905198772
path:hsa04915	Estrogen signaling pathway	138	86	0.000975113607083512
path:hsa05161	Hepatitis B	162	99	0.00110182566460047
path:hsa05167	Kaposi sarcoma-associated herpesvirus infection	186	112	0.00115630693371522
path:hsa04371	Apelin signaling pathway	137	85	0.00126453012861335
path:hsa04727	GABAergic synapse	89	58	0.00139276489997904
path:hsa04211	Longevity regulating pathway	89	58	0.00139276489997904
path:hsa05218	Melanoma	72	48	0.00172584540007718
path:hsa04150	mTOR signaling pathway	153	93	0.00194940096390945
path:hsa04931	Insulin resistance	108	68	0.00218515328967168
path:hsa04721	Synaptic vesicle cycle	78	51	0.00238537140822987
path:hsa04974	Protein digestion and absorption	94	60	0.00244329887440952
path:hsa04080	Neuroactive ligand-receptor interaction	338	191	0.00260803059749517
path:hsa05030	Cocaine addiction	49	34	0.0029448816662179
path:hsa04913	Ovarian steroidogenesis	49	34	0.0029448816662179
path:hsa05031	Amphetamine addiction	68	45	0.00297016943330384
path:hsa05203	Viral carcinogenesis	201	118	0.00307453948661104
path:hsa04068	FoxO signaling pathway	131	80	0.00326158105959334
path:hsa05142	Chagas disease (American trypanosomiasis)	102	64	0.00328251369886701
path:hsa04918	Thyroid hormone synthesis	74	48	0.00402133879308451
path:hsa05416	Viral myocarditis	60	40	0.00408546100416317
path:hsa00230	Purine metabolism	130	79	0.00415204168807604
path:hsa05140	Leishmaniasis	76	49	0.00440117732545982
path:hsa04920	Adipocytokine signaling pathway	69	45	0.00452943525087067
path:hsa04218	Cellular senescence	160	95	0.00475226281255292
path:hsa00533	Glycosaminoglycan biosynthesis - keratan sulfate	14	12	0.00514695644257828
path:hsa05225	Hepatocellular carcinoma	168	99	0.0054644493662043
path:hsa05033	Nicotine addiction	40	28	0.00560535588732623
path:hsa05223	Non-small cell lung cancer	66	43	0.00561547585897485
path:hsa05212	Pancreatic cancer	75	48	0.00592194541579471
path:hsa00600	Sphingolipid metabolism	47	32	0.00610843362864098
path:hsa04120	Ubiquitin mediated proteolysis	137	82	0.0062530963103646
path:hsa05418	Fluid shear stress and atherosclerosis	139	83	0.00650857384829852
path:hsa05120	Epithelial cell signaling in Helicobacter pylori infection	70	45	0.00673323483145175
path:hsa04672	Intestinal immune network for IgA production	49	33	0.00696821758978879
path:hsa04976	Bile secretion	72	46	0.00731725590747875
path:hsa05321	Inflammatory bowel disease (IBD)	65	42	0.0076410366497574
path:hsa04670	Leukocyte transendothelial migration	112	68	0.00772186062797153
path:hsa05213	Endometrial cancer	58	38	0.00784611319730144
path:hsa04146	Peroxisome	83	52	0.00796999705203923
path:hsa05220	Chronic myeloid leukemia	76	48	0.00852897642779744
path:hsa00640	Propanoate metabolism	34	24	0.008633846588526
path:hsa04514	Cell adhesion molecules (CAMs)	146	86	0.0093361864834147
path:hsa04140	Autophagy - animal	137	81	0.0100647778765019
path:hsa04657	IL-17 signaling pathway	93	57	0.0107549090595438
path:hsa01200	Carbon metabolism	117	70	0.0111344454945241
path:hsa05214	Glioma	75	47	0.0112638634060328
path:hsa04340	Hedgehog signaling pathway	47	31	0.0136844885937367
path:hsa04910	Insulin signaling pathway	137	80	0.0157565068918018
path:hsa04666	Fc gamma R-mediated phagocytosis	93	56	0.0183801358735764
path:hsa05222	Small cell lung cancer	93	56	0.0183801358735764
path:hsa04213	Longevity regulating pathway - multiple species	62	39	0.0184139625994788
path:hsa04210	Apoptosis	136	79	0.0192471612268278
path:hsa00240	Pyrimidine metabolism	57	36	0.0212218248907428
path:hsa04390	Hippo signaling pathway	154	88	0.0239790180755489
path:hsa04350	TGF-beta signaling pathway	94	56	0.0241335125051182
path:hsa00561	Glycerolipid metabolism	61	38	0.0243054245570813
path:hsa04977	Vitamin digestion and absorption	24	17	0.0249984405797703
path:hsa04625	C-type lectin receptor signaling pathway	104	61	0.0287663373970304
path:hsa04922	Glucagon signaling pathway	106	62	0.0296783415584287
path:hsa00564	Glycerophospholipid metabolism	97	57	0.032290742309035
path:hsa04640	Hematopoietic cell lineage	97	57	0.032290742309035
path:hsa01230	Biosynthesis of amino acids	75	45	0.0349375134000552
path:hsa04962	Vasopressin-regulated water reabsorption	44	28	0.0351238198514424
path:hsa00511	Other glycan degradation	18	13	0.0395592660061226
path:hsa00280	Valine leucine and isoleucine degradation	48	30	0.0404942300404508
path:hsa00620	Pyruvate metabolism	39	25	0.040564984149566
path:hsa05160	Hepatitis C	155	87	0.0418972489547833
path:hsa05217	Basal cell carcinoma	63	38	0.0454694740591947
path:hsa03320	PPAR signaling pathway	76	45	0.045777920781892
path:hsa00920	Sulfur metabolism	10	8	0.0474856891641937
path:hsa01040	Biosynthesis of unsaturated fatty acids	27	18	0.048467847348282
path:hsa00604	Glycosphingolipid biosynthesis - ganglio series	15	11	0.0499220950162514
