## Supplementary material for "PGRMC1 phosphorylation and cell plasticity 2: genomic integrity and CpG methylation": File S1: KEGG_down_WT.vs.MP.csv

PathwayID	Pathway	N	DE	P.DE
path:hsa05200	Pathways in cancer	529	443	2.54223326876988e-14
path:hsa01100	Metabolic pathways	1444	1103	8.42532558975398e-10
path:hsa04750	Inflammatory mediator regulation of TRP channels	100	93	1.24690172420835e-08
path:hsa04024	cAMP signaling pathway	214	184	2.16810963466729e-08
path:hsa04510	Focal adhesion	199	172	2.74602141002718e-08
path:hsa04072	Phospholipase D signaling pathway	148	131	5.41619424275223e-08
path:hsa05205	Proteoglycans in cancer	204	175	6.95499887539751e-08
path:hsa04080	Neuroactive ligand-receptor interaction	338	278	8.2447548399854e-08
path:hsa04151	PI3K-Akt signaling pathway	354	290	9.25329992094402e-08
path:hsa04725	Cholinergic synapse	112	101	2.11108022140095e-07
path:hsa05224	Breast cancer	147	129	2.24783053643137e-07
path:hsa04015	Rap1 signaling pathway	210	178	3.37451461770225e-07
path:hsa04961	Endocrine and other factor-regulated calcium reabsorption	50	49	3.53598353786867e-07
path:hsa04919	Thyroid hormone signaling pathway	119	106	4.94042825405317e-07
path:hsa04915	Estrogen signaling pathway	138	121	5.98028608822821e-07
path:hsa05210	Colorectal cancer	86	79	6.88799243221949e-07
path:hsa04659	Th17 cell differentiation	107	96	7.74868563930265e-07
path:hsa04934	Cushing syndrome	155	134	9.47853611656688e-07
path:hsa05135	Yersinia infection	121	107	1.03890116537334e-06
path:hsa04976	Bile secretion	72	67	1.43519639277185e-06
path:hsa04611	Platelet activation	124	109	1.64686840502479e-06
path:hsa04722	Neurotrophin signaling pathway	119	105	1.68737842198109e-06
path:hsa04071	Sphingolipid signaling pathway	119	105	1.68737842198109e-06
path:hsa04724	Glutamatergic synapse	114	101	1.70750755463114e-06
path:hsa01522	Endocrine resistance	98	88	2.07903685932049e-06
path:hsa04660	T cell receptor signaling pathway	103	92	2.15239159719183e-06
path:hsa05165	Human papillomavirus infection	330	267	2.42970358587775e-06
path:hsa05225	Hepatocellular carcinoma	168	143	2.97108120605218e-06
path:hsa05226	Gastric cancer	149	128	3.51997476656041e-06
path:hsa04916	Melanogenesis	101	90	3.56362784092897e-06
path:hsa04020	Calcium signaling pathway	193	162	4.08026333131128e-06
path:hsa04933	AGE-RAGE signaling pathway in diabetic complications	100	89	4.57749411778489e-06
path:hsa04926	Relaxin signaling pathway	129	112	4.76943939208809e-06
path:hsa05231	Choline metabolism in cancer	98	87	7.52577206210714e-06
path:hsa04014	Ras signaling pathway	232	191	8.14206638960304e-06
path:hsa05142	Chagas disease (American trypanosomiasis)	102	90	9.50751165639429e-06
path:hsa04010	MAPK signaling pathway	295	238	1.29145062500383e-05
path:hsa05212	Pancreatic cancer	75	68	1.40680091933345e-05
path:hsa04929	GnRH secretion	64	59	1.44057681434702e-05
path:hsa05410	Hypertrophic cardiomyopathy (HCM)	90	80	1.58173275507558e-05
path:hsa01521	EGFR tyrosine kinase inhibitor resistance	79	71	1.95093048437409e-05
path:hsa05235	PD-L1 expression and PD-1 checkpoint pathway in cancer	89	79	2.02700368241689e-05
path:hsa04664	Fc epsilon RI signaling pathway	68	62	2.19265710299814e-05
path:hsa04261	Adrenergic signaling in cardiomyocytes	149	126	2.30299607352654e-05
path:hsa04912	GnRH signaling pathway	93	82	2.55184516374904e-05
path:hsa04668	TNF signaling pathway	112	97	2.63057602504709e-05
path:hsa05412	Arrhythmogenic right ventricular cardiomyopathy (ARVC)	77	69	3.26841157847939e-05
path:hsa04928	Parathyroid hormone synthesis secretion and action	106	92	3.5279039338204e-05
path:hsa05166	Human T-cell leukemia virus 1 infection	219	179	3.67772391707745e-05
path:hsa05414	Dilated cardiomyopathy (DCM)	96	84	3.9562281637394e-05
path:hsa04012	ErbB signaling pathway	85	75	5.39284057517281e-05
path:hsa04921	Oxytocin signaling pathway	153	128	5.83787459874239e-05
path:hsa04370	VEGF signaling pathway	59	54	5.85530024117721e-05
path:hsa05418	Fluid shear stress and atherosclerosis	139	117	6.96994443283271e-05
path:hsa01524	Platinum drug resistance	73	65	9.01805858266654e-05
path:hsa04810	Regulation of actin cytoskeleton	213	173	9.84626826093693e-05
path:hsa04658	Th1 and Th2 cell differentiation	92	80	9.95744087133431e-05
path:hsa04726	Serotonergic synapse	115	98	9.99130224740734e-05
path:hsa04380	Osteoclast differentiation	128	108	0.000107609686917662
path:hsa04270	Vascular smooth muscle contraction	132	111	0.000116270565452576
path:hsa05145	Toxoplasmosis	113	96	0.000151064650709106
path:hsa04971	Gastric acid secretion	75	66	0.00018508723665392
path:hsa04917	Prolactin signaling pathway	70	62	0.000189977426683866
path:hsa04152	AMPK signaling pathway	120	101	0.000219144481249083
path:hsa04920	Adipocytokine signaling pathway	69	61	0.000242738438384023
path:hsa05217	Basal cell carcinoma	63	56	0.000315485315952632
path:hsa00250	Alanine aspartate and glutamate metabolism	36	34	0.000326854198282568
path:hsa05218	Melanoma	72	63	0.000376960030819978
path:hsa04911	Insulin secretion	86	74	0.000379765999326884
path:hsa01212	Fatty acid metabolism	57	51	0.000405003300447922
path:hsa04931	Insulin resistance	108	91	0.000413776680167006
path:hsa04070	Phosphatidylinositol signaling system	99	84	0.000427215637920122
path:hsa04670	Leukocyte transendothelial migration	112	94	0.000444997472359159
path:hsa05220	Chronic myeloid leukemia	76	66	0.000446186953144875
path:hsa04371	Apelin signaling pathway	137	113	0.00050257896337185
path:hsa04925	Aldosterone synthesis and secretion	98	83	0.000523743029916379
path:hsa04211	Longevity regulating pathway	89	76	0.00052978114451275
path:hsa00650	Butanoate metabolism	28	27	0.0005659677082258
path:hsa05120	Epithelial cell signaling in Helicobacter pylori infection	70	61	0.000600340851018422
path:hsa02010	ABC transporters	45	41	0.000628034892996188
path:hsa04713	Circadian entrainment	97	82	0.000641005825588652
path:hsa05215	Prostate cancer	97	82	0.000641005825588652
path:hsa04728	Dopaminergic synapse	131	108	0.000689971841894176
path:hsa04068	FoxO signaling pathway	131	108	0.000689971841894176
path:hsa00562	Inositol phosphate metabolism	74	64	0.000700380383246274
path:hsa04066	HIF-1 signaling pathway	109	91	0.000790333933629573
path:hsa05167	Kaposi sarcoma-associated herpesvirus infection	186	149	0.000984231340379918
path:hsa05163	Human cytomegalovirus infection	225	178	0.0010545219303442
path:hsa00280	Valine leucine and isoleucine degradation	48	43	0.001117898480781
path:hsa04110	Cell cycle	124	102	0.00112938096362972
path:hsa04720	Long-term potentiation	67	58	0.00118951566504539
path:hsa03320	PPAR signaling pathway	76	65	0.00122929439944853
path:hsa05146	Amoebiasis	102	85	0.00131535812315984
path:hsa05323	Rheumatoid arthritis	93	78	0.0014134404696281
path:hsa04512	ECM-receptor interaction	88	74	0.00160512118300574
path:hsa04540	Gap junction	88	74	0.00160512118300574
path:hsa05014	Amyotrophic lateral sclerosis (ALS)	51	45	0.00181718471556711
path:hsa04927	Cortisol synthesis and secretion	65	56	0.00185764402680839
path:hsa05321	Inflammatory bowel disease (IBD)	65	56	0.00185764402680839
path:hsa05169	Epstein-Barr virus infection	201	159	0.00193129604480025
path:hsa04062	Chemokine signaling pathway	189	150	0.00199695704787569
path:hsa00630	Glyoxylate and dicarboxylate metabolism	30	28	0.00200643234278261
path:hsa04360	Axon guidance	181	144	0.00203239590155573
path:hsa04721	Synaptic vesicle cycle	78	66	0.00205290475072292
path:hsa05032	Morphine addiction	91	76	0.00207605350914915
path:hsa04923	Regulation of lipolysis in adipocytes	55	48	0.0021849190483181
path:hsa00590	Arachidonic acid metabolism	63	54	0.00287613132996136
path:hsa04913	Ovarian steroidogenesis	49	43	0.00294600903623379
path:hsa00071	Fatty acid degradation	44	39	0.00308219281752474
path:hsa05131	Shigellosis	67	57	0.0031897871175925
path:hsa05161	Hepatitis B	162	129	0.00321073469240284
path:hsa04520	Adherens junction	71	60	0.00347859994456444
path:hsa00520	Amino sugar and nucleotide sugar metabolism	48	42	0.00373759995304379
path:hsa04910	Insulin signaling pathway	137	110	0.00380194888581899
path:hsa05221	Acute myeloid leukemia	66	56	0.00392729417592538
path:hsa04610	Complement and coagulation cascades	79	66	0.0039782582095831
path:hsa04625	C-type lectin receptor signaling pathway	104	85	0.00413439943611455
path:hsa04210	Apoptosis	136	109	0.00442142969159594
path:hsa01040	Biosynthesis of unsaturated fatty acids	27	25	0.00484594752181289
path:hsa04966	Collecting duct acid secretion	27	25	0.00484594752181289
path:hsa05132	Salmonella infection	82	68	0.00504402047733648
path:hsa05211	Renal cell carcinoma	69	58	0.00519372811967648
path:hsa04924	Renin secretion	69	58	0.00519372811967648
path:hsa05143	African trypanosomiasis	37	33	0.00523933738145244
path:hsa04960	Aldosterone-regulated sodium reabsorption	37	33	0.00523933738145244
path:hsa04730	Long-term depression	60	51	0.00544585758348994
path:hsa04930	Type II diabetes mellitus	46	40	0.00597023640423301
path:hsa00533	Glycosaminoglycan biosynthesis - keratan sulfate	14	14	0.00660288688523143
path:hsa05110	Vibrio cholerae infection	50	43	0.00681328258401708
path:hsa01523	Antifolate resistance	31	28	0.0068333029298631
path:hsa05133	Pertussis	76	63	0.00699772449171885
path:hsa04550	Signaling pathways regulating pluripotency of stem cells	140	111	0.00779550670322982
path:hsa05213	Endometrial cancer	58	49	0.0082326457279346
path:hsa05214	Glioma	75	62	0.0084086972792763
path:hsa05144	Malaria	49	42	0.00848714545390393
path:hsa04213	Longevity regulating pathway - multiple species	62	52	0.00881121115258071
path:hsa04146	Peroxisome	83	68	0.00891883862342874
path:hsa05223	Non-small cell lung cancer	66	55	0.00930808120706687
path:hsa04390	Hippo signaling pathway	154	121	0.00963036752043993
path:hsa00240	Pyrimidine metabolism	57	48	0.0100824576387893
path:hsa04972	Pancreatic secretion	102	82	0.0110716606734793
path:hsa00534	Glycosaminoglycan biosynthesis - heparan sulfate / heparin	24	22	0.0114527909379775
path:hsa04218	Cellular senescence	160	125	0.0119674532764635
path:hsa04310	Wnt signaling pathway	160	125	0.0119674532764635
path:hsa05222	Small cell lung cancer	93	75	0.0129027940283762
path:hsa04022	cGMP-PKG signaling pathway	167	130	0.0129490715132294
path:hsa05160	Hepatitis C	155	121	0.0138692618404724
path:hsa00062	Fatty acid elongation	27	24	0.0194794083917599
path:hsa05170	Human immunodeficiency virus 1 infection	212	162	0.0198287099325353
path:hsa04145	Phagosome	152	118	0.020057529365146
path:hsa04918	Thyroid hormone synthesis	74	60	0.0205166160221745
path:hsa04723	Retrograde endocannabinoid signaling	148	115	0.0205685885710464
path:hsa04662	B cell receptor signaling pathway	82	66	0.0206745197059628
path:hsa04216	Ferroptosis	40	34	0.0227112659661973
path:hsa00512	Mucin type O-glycan biosynthesis	31	27	0.0230076306736291
path:hsa04666	Fc gamma R-mediated phagocytosis	93	74	0.0236770159952354
path:hsa04727	GABAergic synapse	89	71	0.0239016993958883
path:hsa05230	Central carbon metabolism in cancer	69	56	0.0240335147918173
path:hsa00072	Synthesis and degradation of ketone bodies	10	10	0.0277423033314868
path:hsa05140	Leishmaniasis	76	61	0.0283675218223231
path:hsa00230	Purine metabolism	130	101	0.0290525631702586
path:hsa04340	Hedgehog signaling pathway	47	39	0.031069223792334
path:hsa00604	Glycosphingolipid biosynthesis - ganglio series	15	14	0.0344852832446353
path:hsa00532	Glycosaminoglycan biosynthesis - chondroitin sulfate / dermatan sulfate	20	18	0.034544318943263
path:hsa00380	Tryptophan metabolism	42	35	0.0362739464644578
path:hsa03410	Base excision repair	33	28	0.039940719660261
path:hsa00051	Fructose and mannose metabolism	33	28	0.039940719660261
path:hsa04150	mTOR signaling pathway	153	117	0.0420309376330184
path:hsa05219	Bladder cancer	41	34	0.044032908954677
path:hsa05100	Bacterial invasion of epithelial cells	73	58	0.0448214669077522
path:hsa00531	Glycosaminoglycan degradation	19	17	0.0450989070436092
path:hsa05150	Staphylococcus aureus infection	96	75	0.0457026282035376
path:hsa05030	Cocaine addiction	49	40	0.0458794297840963
path:hsa04978	Mineral absorption	53	43	0.0462363265437233
path:hsa04120	Ubiquitin mediated proteolysis	137	105	0.0476876775806931
