## Supplementary material for "PGRMC1 phosphorylation and cell plasticity 2: genomic integrity and CpG methylation": File S1: KEGG_up_DM57.vs.WT.csv

PathwayID	Pathway	N	DE	P.DE
path:hsa05200	Pathways in cancer	529	411	3.57109780950141e-12
path:hsa01100	Metabolic pathways	1444	1030	2.04427898622929e-10
path:hsa04072	Phospholipase D signaling pathway	148	126	9.86349106853939e-09
path:hsa04151	PI3K-Akt signaling pathway	354	275	1.69801990027568e-08
path:hsa04934	Cushing syndrome	155	130	4.03174612735056e-08
path:hsa05224	Breast cancer	147	124	4.15129472223424e-08
path:hsa05205	Proteoglycans in cancer	204	164	2.69702182805731e-07
path:hsa04020	Calcium signaling pathway	193	156	2.72983579706863e-07
path:hsa04724	Glutamatergic synapse	114	97	5.42359488423527e-07
path:hsa05226	Gastric cancer	149	123	5.73112104144372e-07
path:hsa04916	Melanogenesis	101	87	6.72900989995415e-07
path:hsa04750	Inflammatory mediator regulation of TRP channels	100	86	9.09755610331344e-07
path:hsa04725	Cholinergic synapse	112	95	9.66643440535205e-07
path:hsa04659	Th17 cell differentiation	107	91	1.28194371048369e-06
path:hsa04080	Neuroactive ligand-receptor interaction	338	257	1.36754528899696e-06
path:hsa04926	Relaxin signaling pathway	129	107	1.98250502391552e-06
path:hsa01521	EGFR tyrosine kinase inhibitor resistance	79	69	3.32930623244559e-06
path:hsa04660	T cell receptor signaling pathway	103	87	4.03646988400925e-06
path:hsa05165	Human papillomavirus infection	330	249	5.66445786338905e-06
path:hsa04024	cAMP signaling pathway	214	167	7.14325651722525e-06
path:hsa04015	Rap1 signaling pathway	210	164	7.97087845357939e-06
path:hsa05217	Basal cell carcinoma	63	56	8.60865873562259e-06
path:hsa05166	Human T-cell leukemia virus 1 infection	219	170	1.05363420967539e-05
path:hsa04010	MAPK signaling pathway	295	223	1.40759437954323e-05
path:hsa04928	Parathyroid hormone synthesis secretion and action	106	88	1.51609506144889e-05
path:hsa05225	Hepatocellular carcinoma	168	133	1.65998601798824e-05
path:hsa04510	Focal adhesion	199	155	1.84157966780901e-05
path:hsa04912	GnRH signaling pathway	93	78	2.20290947171448e-05
path:hsa04012	ErbB signaling pathway	85	72	2.26642433964752e-05
path:hsa04014	Ras signaling pathway	232	178	2.32776929291698e-05
path:hsa04929	GnRH secretion	64	56	2.57133204164098e-05
path:hsa04722	Neurotrophin signaling pathway	119	97	2.60527314492359e-05
path:hsa04933	AGE-RAGE signaling pathway in diabetic complications	100	83	2.69862565066527e-05
path:hsa04658	Th1 and Th2 cell differentiation	92	77	2.90266484818413e-05
path:hsa04915	Estrogen signaling pathway	138	110	5.15458106790556e-05
path:hsa05235	PD-L1 expression and PD-1 checkpoint pathway in cancer	89	74	6.56071568245901e-05
path:hsa04261	Adrenergic signaling in cardiomyocytes	149	117	0.000103157355692761
path:hsa05032	Morphine addiction	91	75	0.000105987112042285
path:hsa04923	Regulation of lipolysis in adipocytes	55	48	0.000115777130809877
path:hsa04961	Endocrine and other factor-regulated calcium reabsorption	50	44	0.000146301620231838
path:hsa04919	Thyroid hormone signaling pathway	119	95	0.000149352263364273
path:hsa04726	Serotonergic synapse	115	92	0.000164014217115987
path:hsa05414	Dilated cardiomyopathy (DCM)	96	78	0.000198167536307966
path:hsa05412	Arrhythmogenic right ventricular cardiomyopathy (ARVC)	77	64	0.000209531990504037
path:hsa01212	Fatty acid metabolism	57	49	0.000225545781014698
path:hsa04927	Cortisol synthesis and secretion	65	55	0.000228604864639672
path:hsa04540	Gap junction	88	72	0.000229132906472664
path:hsa04976	Bile secretion	72	60	0.000286492670597752
path:hsa05218	Melanoma	72	60	0.000286492670597752
path:hsa01522	Endocrine resistance	98	79	0.000296905409567537
path:hsa04911	Insulin secretion	86	70	0.000378721727798898
path:hsa04380	Osteoclast differentiation	128	100	0.000456318516495039
path:hsa04360	Axon guidance	181	137	0.000574932489733291
path:hsa04371	Apelin signaling pathway	137	106	0.000599113532176018
path:hsa04310	Wnt signaling pathway	160	122	0.000685817361461493
path:hsa04925	Aldosterone synthesis and secretion	98	78	0.000687875636253708
path:hsa02010	ABC transporters	45	39	0.000716091791465692
path:hsa05220	Chronic myeloid leukemia	76	62	0.000725568841939339
path:hsa04146	Peroxisome	83	67	0.00079018942273263
path:hsa04740	Olfactory transduction	448	319	0.00081566409118152
path:hsa04270	Vascular smooth muscle contraction	132	102	0.000820025874713226
path:hsa04664	Fc epsilon RI signaling pathway	68	56	0.000831989395779382
path:hsa04610	Complement and coagulation cascades	79	64	0.000859841510768974
path:hsa04713	Circadian entrainment	97	77	0.000862353580210122
path:hsa05215	Prostate cancer	97	77	0.000862353580210122
path:hsa04730	Long-term depression	60	50	0.000926266325194215
path:hsa05135	Yersinia infection	121	94	0.000947009993975167
path:hsa04611	Platelet activation	124	96	0.00103324184002404
path:hsa04390	Hippo signaling pathway	154	117	0.00111453142767877
path:hsa05145	Toxoplasmosis	113	88	0.00118832748904453
path:hsa04370	VEGF signaling pathway	59	49	0.001215011860291
path:hsa04917	Prolactin signaling pathway	70	57	0.00129356240754576
path:hsa04066	HIF-1 signaling pathway	109	85	0.00133032728627988
path:hsa04340	Hedgehog signaling pathway	47	40	0.00133332057285416
path:hsa04921	Oxytocin signaling pathway	153	116	0.00133482840311323
path:hsa05146	Amoebiasis	102	80	0.00134651473025217
path:hsa05142	Chagas disease (American trypanosomiasis)	102	80	0.00134651473025217
path:hsa00630	Glyoxylate and dicarboxylate metabolism	30	27	0.00144987779471543
path:hsa05231	Choline metabolism in cancer	98	77	0.00150210604138362
path:hsa04924	Renin secretion	69	56	0.00165944571194752
path:hsa03320	PPAR signaling pathway	76	61	0.00177129969815286
path:hsa05321	Inflammatory bowel disease (IBD)	65	53	0.00179754546260897
path:hsa05410	Hypertrophic cardiomyopathy (HCM)	90	71	0.00186423338582573
path:hsa00533	Glycosaminoglycan biosynthesis - keratan sulfate	14	14	0.00203509672951885
path:hsa00240	Pyrimidine metabolism	57	47	0.00207140281655518
path:hsa04971	Gastric acid secretion	75	60	0.00224115393045626
path:hsa04550	Signaling pathways regulating pluripotency of stem cells	140	106	0.00229498787547003
path:hsa00230	Purine metabolism	130	99	0.00229533691583313
path:hsa04913	Ovarian steroidogenesis	49	41	0.00230471118929705
path:hsa00534	Glycosaminoglycan biosynthesis - heparan sulfate / heparin	24	22	0.00242450980946018
path:hsa00562	Inositol phosphate metabolism	74	59	0.00282733694314868
path:hsa04918	Thyroid hormone synthesis	74	59	0.00282733694314868
path:hsa04668	TNF signaling pathway	112	86	0.0028704172562904
path:hsa00650	Butanoate metabolism	28	25	0.00288515611893988
path:hsa00590	Arachidonic acid metabolism	63	51	0.00295900416500554
path:hsa00280	Valine leucine and isoleucine degradation	48	40	0.0030382776859804
path:hsa05120	Epithelial cell signaling in Helicobacter pylori infection	70	56	0.0031229789295546
path:hsa04728	Dopaminergic synapse	131	99	0.00349822508935609
path:hsa05211	Renal cell carcinoma	69	55	0.00394172856565107
path:hsa01200	Carbon metabolism	117	89	0.00397071479783916
path:hsa05213	Endometrial cancer	58	47	0.00413288168694778
path:hsa01523	Antifolate resistance	31	27	0.00433207113431262
path:hsa05210	Colorectal cancer	86	67	0.00439084400443638
path:hsa04727	GABAergic synapse	89	69	0.00480164066247469
path:hsa05110	Vibrio cholerae infection	50	41	0.00486691710670725
path:hsa05212	Pancreatic cancer	75	59	0.00498888680245203
path:hsa04071	Sphingolipid signaling pathway	119	90	0.00505135784268292
path:hsa00120	Primary bile acid biosynthesis	17	16	0.00564416719173613
path:hsa04022	cGMP-PKG signaling pathway	167	123	0.00578076914933156
path:hsa04512	ECM-receptor interaction	88	68	0.00587890131937747
path:hsa05167	Kaposi sarcoma-associated herpesvirus infection	186	136	0.00591569121831566
path:hsa04931	Insulin resistance	108	82	0.00609496551174818
path:hsa04068	FoxO signaling pathway	131	98	0.00617539426749055
path:hsa04720	Long-term potentiation	67	53	0.0062189879716586
path:hsa04810	Regulation of actin cytoskeleton	213	154	0.00720386660102787
path:hsa05219	Bladder cancer	41	34	0.00729432920658159
path:hsa05221	Acute myeloid leukemia	66	52	0.00777244168878419
path:hsa05223	Non-small cell lung cancer	66	52	0.00777244168878419
path:hsa05323	Rheumatoid arthritis	93	71	0.00827972611825348
path:hsa05160	Hepatitis C	155	114	0.00830478909650624
path:hsa05140	Leishmaniasis	76	59	0.00841012154072423
path:hsa04920	Adipocytokine signaling pathway	69	54	0.00862234255375506
path:hsa00071	Fatty acid degradation	44	36	0.00884225023180492
path:hsa04723	Retrograde endocannabinoid signaling	148	109	0.0090901873630131
path:hsa04062	Chemokine signaling pathway	189	137	0.00944105794977305
path:hsa00532	Glycosaminoglycan biosynthesis - chondroitin sulfate / dermatan sulfate	20	18	0.0101529605999632
path:hsa04977	Vitamin digestion and absorption	24	21	0.0109239539360363
path:hsa04721	Synaptic vesicle cycle	78	60	0.0111665204982571
path:hsa05161	Hepatitis B	162	118	0.0120640423593871
path:hsa00604	Glycosphingolipid biosynthesis - ganglio series	15	14	0.0122353923260633
path:hsa04625	C-type lectin receptor signaling pathway	104	78	0.012419232883623
path:hsa04152	AMPK signaling pathway	120	89	0.0129608606968943
path:hsa04930	Type II diabetes mellitus	46	37	0.0133313834120744
path:hsa05020	Prion diseases	35	29	0.013438684144946
path:hsa00770	Pantothenate and CoA biosynthesis	19	17	0.0143793045370009
path:hsa01040	Biosynthesis of unsaturated fatty acids	27	23	0.0149249457893957
path:hsa04672	Intestinal immune network for IgA production	49	39	0.0152232271634712
path:hsa04070	Phosphatidylinositol signaling system	99	74	0.0167150930557568
path:hsa04211	Longevity regulating pathway	89	67	0.0172608947999673
path:hsa05230	Central carbon metabolism in cancer	69	53	0.0174530822819093
path:hsa04120	Ubiquitin mediated proteolysis	137	100	0.0181324866604398
path:hsa04630	JAK-STAT signaling pathway	162	117	0.0186477743847375
path:hsa00520	Amino sugar and nucleotide sugar metabolism	48	38	0.0191892693890879
path:hsa05214	Glioma	75	57	0.0199324086001251
path:hsa00790	Folate biosynthesis	26	22	0.0200925207320964
path:hsa05216	Thyroid cancer	37	30	0.020878210353026
path:hsa04962	Vasopressin-regulated water reabsorption	44	35	0.0215109205879519
path:hsa00250	Alanine aspartate and glutamate metabolism	36	29	0.026832842987647
path:hsa00350	Tyrosine metabolism	36	29	0.026832842987647
path:hsa05030	Cocaine addiction	49	38	0.0328901425321273
path:hsa05418	Fluid shear stress and atherosclerosis	139	100	0.0329157575989197
path:hsa04662	B cell receptor signaling pathway	82	61	0.0329712419340344
path:hsa00380	Tryptophan metabolism	42	33	0.0340624340747552
path:hsa00670	One carbon pool by folate	20	17	0.0383285868468809
path:hsa00512	Mucin type O-glycan biosynthesis	31	25	0.0384212098976706
path:hsa04150	mTOR signaling pathway	153	109	0.0398496146061637
path:hsa04330	Notch signaling pathway	48	37	0.0405356218218041
path:hsa04910	Insulin signaling pathway	137	98	0.0427154865018324
path:hsa04966	Collecting duct acid secretion	27	22	0.0428298504799795
path:hsa00062	Fatty acid elongation	27	22	0.0428298504799795
path:hsa04670	Leukocyte transendothelial migration	112	81	0.0432765779296715
path:hsa00640	Propanoate metabolism	34	27	0.0436141747606421
path:hsa05222	Small cell lung cancer	93	68	0.0439443102182643
path:hsa04972	Pancreatic secretion	102	74	0.0470585117130198
path:hsa05143	African trypanosomiasis	37	29	0.048418386288149
path:hsa04960	Aldosterone-regulated sodium reabsorption	37	29	0.048418386288149
path:hsa00020	Citrate cycle (TCA cycle)	30	24	0.0492645285355207
