## Supplementary material for "PGRMC1 phosphorylation and cell plasticity 2: genomic integrity and CpG methylation": File S1: KEGG_up_TM180.vs.DM57.csv

PathwayID	Pathway	N	DE	P.DE
path:hsa05200	Pathways in cancer	529	444	2.50261996680794e-13
path:hsa01100	Metabolic pathways	1444	1109	7.34820916418457e-09
path:hsa05224	Breast cancer	147	130	2.11372626355372e-07
path:hsa04024	cAMP signaling pathway	214	183	2.30009313544468e-07
path:hsa04151	PI3K-Akt signaling pathway	354	291	2.7928395254398e-07
path:hsa05226	Gastric cancer	149	131	4.21064248127026e-07
path:hsa04015	Rap1 signaling pathway	210	179	5.07237907664351e-07
path:hsa05205	Proteoglycans in cancer	204	174	6.67648577424592e-07
path:hsa04725	Cholinergic synapse	112	100	1.94979664839876e-06
path:hsa04610	Complement and coagulation cascades	79	73	2.08363266516028e-06
path:hsa04934	Cushing syndrome	155	134	2.72607756850413e-06
path:hsa04071	Sphingolipid signaling pathway	119	105	4.13131473678183e-06
path:hsa04510	Focal adhesion	199	168	4.16454801360562e-06
path:hsa05225	Hepatocellular carcinoma	168	143	8.54483589705368e-06
path:hsa04080	Neuroactive ligand-receptor interaction	338	273	1.15509572682705e-05
path:hsa04919	Thyroid hormone signaling pathway	119	104	1.25568664225994e-05
path:hsa04724	Glutamatergic synapse	114	100	1.28249413566048e-05
path:hsa04010	MAPK signaling pathway	295	240	1.45790417153775e-05
path:hsa04916	Melanogenesis	101	89	2.577011778232e-05
path:hsa04929	GnRH secretion	64	59	2.57844599580366e-05
path:hsa04020	Calcium signaling pathway	193	161	2.75023600902526e-05
path:hsa04072	Phospholipase D signaling pathway	148	126	2.88772086140947e-05
path:hsa04933	AGE-RAGE signaling pathway in diabetic complications	100	88	3.23558172161806e-05
path:hsa04750	Inflammatory mediator regulation of TRP channels	100	88	3.23558172161806e-05
path:hsa01521	EGFR tyrosine kinase inhibitor resistance	79	71	3.72492723609123e-05
path:hsa04961	Endocrine and other factor-regulated calcium reabsorption	50	47	4.72642068826319e-05
path:hsa04721	Synaptic vesicle cycle	78	70	4.76697010432203e-05
path:hsa04014	Ras signaling pathway	232	190	5.33045552788851e-05
path:hsa05218	Melanoma	72	65	5.69678171390117e-05
path:hsa05165	Human papillomavirus infection	330	264	6.19076748543565e-05
path:hsa04915	Estrogen signaling pathway	138	117	8.2471531149403e-05
path:hsa04110	Cell cycle	124	106	8.69738267663794e-05
path:hsa04971	Gastric acid secretion	75	67	9.90889192633712e-05
path:hsa05212	Pancreatic cancer	75	67	9.90889192633712e-05
path:hsa04261	Adrenergic signaling in cardiomyocytes	149	125	0.000129933967019498
path:hsa04068	FoxO signaling pathway	131	111	0.000132033753285877
path:hsa05217	Basal cell carcinoma	63	57	0.000143752677436122
path:hsa04670	Leukocyte transendothelial migration	112	96	0.000150490407697594
path:hsa05135	Yersinia infection	121	103	0.000157050409206755
path:hsa04540	Gap junction	88	77	0.000158470898958682
path:hsa04145	Phagosome	152	127	0.000167287394393771
path:hsa04928	Parathyroid hormone synthesis secretion and action	106	91	0.000197753352607136
path:hsa04976	Bile secretion	72	64	0.000203283758792464
path:hsa04360	Axon guidance	181	149	0.000208192203260136
path:hsa04371	Apelin signaling pathway	137	115	0.000229004746912669
path:hsa04070	Phosphatidylinositol signaling system	99	85	0.000318543875597334
path:hsa05143	African trypanosomiasis	37	35	0.000348531016316606
path:hsa05166	Human T-cell leukemia virus 1 infection	219	177	0.00037820871507631
path:hsa05231	Choline metabolism in cancer	98	84	0.000390221846125223
path:hsa00562	Inositol phosphate metabolism	74	65	0.000406724021586368
path:hsa04920	Adipocytokine signaling pathway	69	61	0.00041117366429319
path:hsa05146	Amoebiasis	102	87	0.000440900717101399
path:hsa05142	Chagas disease (American trypanosomiasis)	102	87	0.000440900717101399
path:hsa00250	Alanine aspartate and glutamate metabolism	36	34	0.000468548668029303
path:hsa04722	Neurotrophin signaling pathway	119	100	0.000537265883117922
path:hsa04921	Oxytocin signaling pathway	153	126	0.000614954943648924
path:hsa04930	Type II diabetes mellitus	46	42	0.000715124868717689
path:hsa05418	Fluid shear stress and atherosclerosis	139	115	0.000742728239958443
path:hsa05220	Chronic myeloid leukemia	76	66	0.000761261958415301
path:hsa00650	Butanoate metabolism	28	27	0.000765101493369628
path:hsa04218	Cellular senescence	160	131	0.000780493680421687
path:hsa05169	Epstein-Barr virus infection	201	162	0.00085013491033582
path:hsa04660	T cell receptor signaling pathway	103	87	0.000871951791243961
path:hsa04810	Regulation of actin cytoskeleton	213	171	0.000882037310670452
path:hsa02010	ABC transporters	45	41	0.00092996280154852
path:hsa03050	Proteasome	45	41	0.00092996280154852
path:hsa04659	Th17 cell differentiation	107	90	0.000951033587756023
path:hsa04152	AMPK signaling pathway	120	100	0.000987956725696977
path:hsa04917	Prolactin signaling pathway	70	61	0.000990763605814677
path:hsa04390	Hippo signaling pathway	154	126	0.00103279001852505
path:hsa04923	Regulation of lipolysis in adipocytes	55	49	0.00104165948868124
path:hsa04726	Serotonergic synapse	115	96	0.00110348982913023
path:hsa04380	Osteoclast differentiation	128	106	0.00110942879672411
path:hsa04713	Circadian entrainment	97	82	0.00115998201528345
path:hsa04270	Vascular smooth muscle contraction	132	109	0.0011664224346019
path:hsa04924	Renin secretion	69	60	0.00123215441660415
path:hsa04550	Signaling pathways regulating pluripotency of stem cells	140	115	0.00127226517084657
path:hsa04370	VEGF signaling pathway	59	52	0.00131803131634955
path:hsa05414	Dilated cardiomyopathy (DCM)	96	81	0.00140063341205779
path:hsa05150	Staphylococcus aureus infection	96	81	0.00140063341205779
path:hsa01524	Platinum drug resistance	73	63	0.00144084994025655
path:hsa05032	Morphine addiction	91	77	0.00154422308597473
path:hsa05210	Colorectal cancer	86	73	0.00169649850348067
path:hsa05410	Hypertrophic cardiomyopathy (HCM)	90	76	0.00186674171361388
path:hsa01523	Antifolate resistance	31	29	0.00201084971886028
path:hsa05133	Pertussis	76	65	0.00201963340666815
path:hsa03320	PPAR signaling pathway	76	65	0.00201963340666815
path:hsa04910	Insulin signaling pathway	137	112	0.00204894364189374
path:hsa04012	ErbB signaling pathway	85	72	0.0020573731803511
path:hsa04611	Platelet activation	124	102	0.00215465071394824
path:hsa01522	Endocrine resistance	98	82	0.00218972929574831
path:hsa00350	Tyrosine metabolism	36	33	0.00239396615750918
path:hsa04728	Dopaminergic synapse	131	107	0.00271449622892519
path:hsa05145	Toxoplasmosis	113	93	0.00323801838507255
path:hsa05230	Central carbon metabolism in cancer	69	59	0.00328334233498442
path:hsa04931	Insulin resistance	108	89	0.00365851434853723
path:hsa04911	Insulin secretion	86	72	0.00391330008997047
path:hsa05412	Arrhythmogenic right ventricular cardiomyopathy (ARVC)	77	65	0.0040238272652766
path:hsa05222	Small cell lung cancer	93	77	0.00526132959860328
path:hsa00240	Pyrimidine metabolism	57	49	0.00582127031994938
path:hsa04512	ECM-receptor interaction	88	73	0.00593072982540709
path:hsa05221	Acute myeloid leukemia	66	56	0.00595646868354748
path:hsa04066	HIF-1 signaling pathway	109	89	0.00615162432732379
path:hsa04658	Th1 and Th2 cell differentiation	92	76	0.00623405909305865
path:hsa04966	Collecting duct acid secretion	27	25	0.00623892377556201
path:hsa00983	Drug metabolism - other enzymes	79	66	0.00628278641412712
path:hsa04062	Chemokine signaling pathway	189	149	0.00703265674930275
path:hsa00533	Glycosaminoglycan biosynthesis - keratan sulfate	14	14	0.00782108422815768
path:hsa04310	Wnt signaling pathway	160	127	0.00818430812346944
path:hsa04925	Aldosterone synthesis and secretion	98	80	0.00930176858270945
path:hsa05160	Hepatitis C	155	123	0.00931944901249766
path:hsa04664	Fc epsilon RI signaling pathway	68	57	0.00946239314306809
path:hsa05110	Vibrio cholerae infection	50	43	0.00957552634906235
path:hsa04727	GABAergic synapse	89	73	0.0102464977201512
path:hsa04211	Longevity regulating pathway	89	73	0.0102464977201512
path:hsa05235	PD-L1 expression and PD-1 checkpoint pathway in cancer	89	73	0.0102464977201512
path:hsa04912	GnRH signaling pathway	93	76	0.0105827321270945
path:hsa05130	Pathogenic Escherichia coli infection	54	46	0.0107427146693601
path:hsa00563	Glycosylphosphatidylinositol (GPI)-anchor biosynthesis	25	23	0.010839667883273
path:hsa05215	Prostate cancer	97	79	0.0108778235633031
path:hsa04720	Long-term potentiation	67	56	0.0113617312394144
path:hsa00270	Cysteine and methionine metabolism	49	42	0.0117901891396151
path:hsa04210	Apoptosis	136	108	0.0138092720213722
path:hsa04022	cGMP-PKG signaling pathway	167	131	0.0148893747145443
path:hsa05163	Human cytomegalovirus infection	225	174	0.0149739457702508
path:hsa05167	Kaposi sarcoma-associated herpesvirus infection	186	145	0.0157322984443765
path:hsa04662	B cell receptor signaling pathway	82	67	0.0161003464725018
path:hsa05211	Renal cell carcinoma	69	57	0.0170652508562687
path:hsa03410	Base excision repair	33	29	0.0182926860148009
path:hsa04730	Long-term depression	60	50	0.0183899250416709
path:hsa03430	Mismatch repair	23	21	0.0186286174757941
path:hsa04964	Proximal tubule bicarbonate reclamation	23	21	0.0186286174757941
path:hsa05014	Amyotrophic lateral sclerosis (ALS)	51	43	0.0193554467162489
path:hsa04666	Fc gamma R-mediated phagocytosis	93	75	0.0199332349291004
path:hsa04120	Ubiquitin mediated proteolysis	137	108	0.0201273854351985
path:hsa04926	Relaxin signaling pathway	129	102	0.0203710330206015
path:hsa04960	Aldosterone-regulated sodium reabsorption	37	32	0.0213870447036847
path:hsa00120	Primary bile acid biosynthesis	17	16	0.0222398882319243
path:hsa04979	Cholesterol metabolism	50	42	0.0234171687900173
path:hsa04668	TNF signaling pathway	112	89	0.0234913126196228
path:hsa05131	Shigellosis	67	55	0.0239087071381377
path:hsa05219	Bladder cancer	41	35	0.0240543634106202
path:hsa04520	Adherens junction	71	58	0.0246430141714152
path:hsa05214	Glioma	75	61	0.025248406793091
path:hsa05213	Endometrial cancer	58	48	0.026222033362488
path:hsa04213	Longevity regulating pathway - multiple species	62	51	0.0272977519076619
path:hsa05223	Non-small cell lung cancer	66	54	0.028188157110023
path:hsa05144	Malaria	49	41	0.0282451256768065
path:hsa04913	Ovarian steroidogenesis	49	41	0.0282451256768065
path:hsa05120	Epithelial cell signaling in Helicobacter pylori infection	70	57	0.0289148394359228
path:hsa04216	Ferroptosis	40	34	0.0294773339795114
path:hsa05132	Salmonella infection	82	66	0.0302948943062212
path:hsa04350	TGF-beta signaling pathway	94	75	0.0307765478236315
path:hsa05020	Prion diseases	35	30	0.0327971784672065
path:hsa04927	Cortisol synthesis and secretion	65	53	0.0331434134404471
path:hsa05321	Inflammatory bowel disease (IBD)	65	53	0.0331434134404471
path:hsa00520	Amino sugar and nucleotide sugar metabolism	48	40	0.0339612551819164
path:hsa04330	Notch signaling pathway	48	40	0.0339612551819164
path:hsa00280	Valine leucine and isoleucine degradation	48	40	0.0339612551819164
path:hsa00020	Citrate cycle (TCA cycle)	30	26	0.036122853019811
path:hsa00630	Glyoxylate and dicarboxylate metabolism	30	26	0.036122853019811
path:hsa00604	Glycosphingolipid biosynthesis - ganglio series	15	14	0.0399159373625532
path:hsa04340	Hedgehog signaling pathway	47	39	0.0407010818257325
path:hsa03420	Nucleotide excision repair	47	39	0.0407010818257325
path:hsa00532	Glycosaminoglycan biosynthesis - chondroitin sulfate / dermatan sulfate	20	18	0.0409589358347042
path:hsa00670	One carbon pool by folate	20	18	0.0409589358347042
path:hsa00590	Arachidonic acid metabolism	63	51	0.0454354281088464
path:hsa00230	Purine metabolism	130	101	0.0458688065152226
path:hsa00534	Glycosaminoglycan biosynthesis - heparan sulfate / heparin	24	21	0.0494122836955423
path:hsa00051	Fructose and mannose metabolism	33	28	0.049564391144432
