## Supplementary material for "PGRMC1 phosphorylation and cell plasticity 2: genomic integrity and CpG methylation": File S1: KEGG_up_WT.vs.MP.csv

PathwayID	Pathway	N	DE	P.DE
path:hsa05200	Pathways in cancer	529	380	6.73812472317119e-21
path:hsa04510	Focal adhesion	199	157	6.07402935096038e-15
path:hsa05205	Proteoglycans in cancer	204	157	2.99298871381036e-13
path:hsa04015	Rap1 signaling pathway	210	159	2.36043415860547e-12
path:hsa04151	PI3K-Akt signaling pathway	354	245	5.71032306481111e-11
path:hsa05224	Breast cancer	147	114	2.44971307614753e-10
path:hsa05226	Gastric cancer	149	115	3.48122709504385e-10
path:hsa04010	MAPK signaling pathway	295	206	6.04182764151229e-10
path:hsa04810	Regulation of actin cytoskeleton	213	153	4.75763293981952e-09
path:hsa04934	Cushing syndrome	155	116	7.63911645378347e-09
path:hsa04725	Cholinergic synapse	112	88	8.88782186113553e-09
path:hsa04360	Axon guidance	181	132	1.17873844663093e-08
path:hsa04072	Phospholipase D signaling pathway	148	111	1.31001243157617e-08
path:hsa04014	Ras signaling pathway	232	162	4.3241021363991e-08
path:hsa04020	Calcium signaling pathway	193	138	4.36683565838447e-08
path:hsa04071	Sphingolipid signaling pathway	119	91	5.48665201960211e-08
path:hsa05225	Hepatocellular carcinoma	168	122	6.36292276247222e-08
path:hsa05165	Human papillomavirus infection	330	220	8.33833148461277e-08
path:hsa04933	AGE-RAGE signaling pathway in diabetic complications	100	78	1.11421545521186e-07
path:hsa04916	Melanogenesis	101	78	2.38130373544564e-07
path:hsa04750	Inflammatory mediator regulation of TRP channels	100	77	3.53821042609386e-07
path:hsa04724	Glutamatergic synapse	114	86	3.69197914743205e-07
path:hsa01521	EGFR tyrosine kinase inhibitor resistance	79	63	4.4532615311228e-07
path:hsa04919	Thyroid hormone signaling pathway	119	88	1.21703383016008e-06
path:hsa04931	Insulin resistance	108	81	1.2225488543294e-06
path:hsa04080	Neuroactive ligand-receptor interaction	338	220	1.3619284659442e-06
path:hsa05163	Human cytomegalovirus infection	225	153	1.37696633776902e-06
path:hsa05135	Yersinia infection	121	89	1.5674059579088e-06
path:hsa04929	GnRH secretion	64	52	1.57274561080223e-06
path:hsa05217	Basal cell carcinoma	63	51	2.4551558871854e-06
path:hsa04660	T cell receptor signaling pathway	103	77	2.78006515164114e-06
path:hsa04921	Oxytocin signaling pathway	153	108	3.49427378833201e-06
path:hsa05412	Arrhythmogenic right ventricular cardiomyopathy (ARVC)	77	60	3.51461634832106e-06
path:hsa04024	cAMP signaling pathway	214	145	3.54754242721076e-06
path:hsa04512	ECM-receptor interaction	88	67	4.15049535666658e-06
path:hsa01100	Metabolic pathways	1444	836	4.29754906887165e-06
path:hsa04261	Adrenergic signaling in cardiomyocytes	149	105	5.39176079508498e-06
path:hsa04670	Leukocyte transendothelial migration	112	82	5.4700682681346e-06
path:hsa04722	Neurotrophin signaling pathway	119	86	7.75829432859921e-06
path:hsa05218	Melanoma	72	56	8.26106811163469e-06
path:hsa04611	Platelet activation	124	89	8.56181652964643e-06
path:hsa05414	Dilated cardiomyopathy (DCM)	96	71	1.2927069562338e-05
path:hsa04370	VEGF signaling pathway	59	47	1.40577872775399e-05
path:hsa01522	Endocrine resistance	98	72	1.66267677134458e-05
path:hsa04928	Parathyroid hormone synthesis secretion and action	106	77	1.69952470629434e-05
path:hsa05418	Fluid shear stress and atherosclerosis	139	97	2.33983016534231e-05
path:hsa05215	Prostate cancer	97	71	2.35361773987367e-05
path:hsa05166	Human T-cell leukemia virus 1 infection	219	145	2.38263644814853e-05
path:hsa04911	Insulin secretion	86	64	2.46854877100199e-05
path:hsa05142	Chagas disease (American trypanosomiasis)	102	74	2.66238593340461e-05
path:hsa02010	ABC transporters	45	37	3.19025130135626e-05
path:hsa04668	TNF signaling pathway	112	80	3.23057530856414e-05
path:hsa04150	mTOR signaling pathway	153	105	3.4032595926828e-05
path:hsa04550	Signaling pathways regulating pluripotency of stem cells	140	97	3.70840523029538e-05
path:hsa04310	Wnt signaling pathway	160	109	3.9811112057809e-05
path:hsa04664	Fc epsilon RI signaling pathway	68	52	4.04589312305759e-05
path:hsa05410	Hypertrophic cardiomyopathy (HCM)	90	66	4.11259732788126e-05
path:hsa04961	Endocrine and other factor-regulated calcium reabsorption	50	40	5.19445560856659e-05
path:hsa05212	Pancreatic cancer	75	56	6.75273505189197e-05
path:hsa04960	Aldosterone-regulated sodium reabsorption	37	31	7.08869131948032e-05
path:hsa04270	Vascular smooth muscle contraction	132	91	8.60786758427226e-05
path:hsa05222	Small cell lung cancer	93	67	9.11229955073726e-05
path:hsa04012	ErbB signaling pathway	85	62	9.13814577739223e-05
path:hsa05231	Choline metabolism in cancer	98	70	9.96057307799258e-05
path:hsa04520	Adherens junction	71	53	0.000106787315905713
path:hsa05220	Chronic myeloid leukemia	76	56	0.000125748118954295
path:hsa04070	Phosphatidylinositol signaling system	99	70	0.000166202299450974
path:hsa04540	Gap junction	88	63	0.000197736764067576
path:hsa04728	Dopaminergic synapse	131	89	0.000231019495110409
path:hsa04068	FoxO signaling pathway	131	89	0.000231019495110409
path:hsa04923	Regulation of lipolysis in adipocytes	55	42	0.000236719157390397
path:hsa05221	Acute myeloid leukemia	66	49	0.000243236108458863
path:hsa05223	Non-small cell lung cancer	66	49	0.000243236108458863
path:hsa00562	Inositol phosphate metabolism	74	54	0.000252717503159889
path:hsa04380	Osteoclast differentiation	128	87	0.000264416661129922
path:hsa04930	Type II diabetes mellitus	46	36	0.000282916598659283
path:hsa05143	African trypanosomiasis	37	30	0.000299324149361064
path:hsa04659	Th17 cell differentiation	107	74	0.000331355276532055
path:hsa05235	PD-L1 expression and PD-1 checkpoint pathway in cancer	89	63	0.000331492971799749
path:hsa04066	HIF-1 signaling pathway	109	75	0.000387231040296235
path:hsa04721	Synaptic vesicle cycle	78	56	0.000393284865488776
path:hsa05032	Morphine addiction	91	64	0.000398636882273647
path:hsa05214	Glioma	75	54	0.000443142959776764
path:hsa04915	Estrogen signaling pathway	138	92	0.000502338752361864
path:hsa05169	Epstein-Barr virus infection	201	129	0.000506050914588298
path:hsa04022	cGMP-PKG signaling pathway	167	109	0.000542794044557921
path:hsa05230	Central carbon metabolism in cancer	69	50	0.000560341859078613
path:hsa04152	AMPK signaling pathway	120	81	0.000596164360669768
path:hsa04340	Hedgehog signaling pathway	47	36	0.000598135012547186
path:hsa04390	Hippo signaling pathway	154	101	0.000665360334408545
path:hsa04926	Relaxin signaling pathway	129	86	0.0007566057054621
path:hsa05100	Bacterial invasion of epithelial cells	73	52	0.000852378878779979
path:hsa04213	Longevity regulating pathway - multiple species	62	45	0.000992479178671163
path:hsa05145	Toxoplasmosis	113	76	0.00102254133616077
path:hsa04925	Aldosterone synthesis and secretion	98	67	0.0010234370423524
path:hsa05211	Renal cell carcinoma	69	49	0.00133252715933069
path:hsa04924	Renin secretion	69	49	0.00133252715933069
path:hsa04658	Th1 and Th2 cell differentiation	92	63	0.00134285697728852
path:hsa04713	Circadian entrainment	97	66	0.00135303258243302
path:hsa04218	Cellular senescence	160	103	0.00154294427782523
path:hsa05213	Endometrial cancer	58	42	0.00156856480794529
path:hsa05210	Colorectal cancer	86	59	0.00176271109472573
path:hsa04927	Cortisol synthesis and secretion	65	46	0.00208280036435254
path:hsa04371	Apelin signaling pathway	137	89	0.00209686826228417
path:hsa04910	Insulin signaling pathway	137	89	0.00209686826228417
path:hsa05144	Malaria	49	36	0.00221616207998793
path:hsa04971	Gastric acid secretion	75	52	0.00226591309279944
path:hsa04514	Cell adhesion molecules (CAMs)	146	94	0.00241240964433319
path:hsa05146	Amoebiasis	102	68	0.00260657282332448
path:hsa04920	Adipocytokine signaling pathway	69	48	0.00296729994132775
path:hsa04918	Thyroid hormone synthesis	74	51	0.0030416277702982
path:hsa04350	TGF-beta signaling pathway	94	63	0.0030442265360582
path:hsa05170	Human immunodeficiency virus 1 infection	212	131	0.00385330475811013
path:hsa04726	Serotonergic synapse	115	75	0.00390960539897619
path:hsa01524	Platinum drug resistance	73	50	0.00406102140657674
path:hsa04723	Retrograde endocannabinoid signaling	148	94	0.0043824469716525
path:hsa04640	Hematopoietic cell lineage	97	64	0.00496993644379857
path:hsa04962	Vasopressin-regulated water reabsorption	44	32	0.00502349085395738
path:hsa00410	beta-Alanine metabolism	33	25	0.00539299543175462
path:hsa04727	GABAergic synapse	89	59	0.00587317796584586
path:hsa00020	Citrate cycle (TCA cycle)	30	23	0.00589075865467762
path:hsa01040	Biosynthesis of unsaturated fatty acids	27	21	0.00635776155417193
path:hsa03320	PPAR signaling pathway	76	51	0.00704203641615958
path:hsa04110	Cell cycle	124	79	0.00765558316422042
path:hsa05120	Epithelial cell signaling in Helicobacter pylori infection	70	47	0.00934481106728139
path:hsa04917	Prolactin signaling pathway	70	47	0.00934481106728139
path:hsa04730	Long-term depression	60	41	0.00945995069739731
path:hsa04662	B cell receptor signaling pathway	82	54	0.0100045992186325
path:hsa04974	Protein digestion and absorption	94	61	0.010260138803362
path:hsa04976	Bile secretion	72	48	0.0105733556016466
path:hsa04211	Longevity regulating pathway	89	58	0.0106983341201994
path:hsa00512	Mucin type O-glycan biosynthesis	31	23	0.0115207435874688
path:hsa04210	Apoptosis	136	85	0.011895847241218
path:hsa05030	Cocaine addiction	49	34	0.0123948689137955
path:hsa04062	Chemokine signaling pathway	189	115	0.0126452552035501
path:hsa04912	GnRH signaling pathway	93	60	0.0129363525565392
path:hsa05167	Kaposi sarcoma-associated herpesvirus infection	186	113	0.0142182479654732
path:hsa05020	Prion diseases	35	25	0.0180966284838078
path:hsa05416	Viral myocarditis	60	40	0.0187719546446833
path:hsa05033	Nicotine addiction	40	28	0.0189484789766297
path:hsa04720	Long-term potentiation	67	44	0.0203734805225983
path:hsa05131	Shigellosis	67	44	0.0203734805225983
path:hsa00534	Glycosaminoglycan biosynthesis - heparan sulfate / heparin	24	18	0.0211202569535743
path:hsa01212	Fatty acid metabolism	57	38	0.0217099159099303
path:hsa04666	Fc gamma R-mediated phagocytosis	93	59	0.0219394539358562
path:hsa00380	Tryptophan metabolism	42	29	0.0223499790019944
path:hsa05161	Hepatitis B	162	98	0.0247807380225474
path:hsa00640	Propanoate metabolism	34	24	0.0251929703434185
path:hsa04973	Carbohydrate digestion and absorption	44	30	0.0259694039510135
path:hsa05031	Amphetamine addiction	68	44	0.0287379872958365
path:hsa04710	Circadian rhythm	31	22	0.0290611167453425
path:hsa03020	RNA polymerase	31	22	0.0290611167453425
path:hsa05219	Bladder cancer	41	28	0.0301183362390762
path:hsa05132	Salmonella infection	82	52	0.0305828254753805
path:hsa05321	Inflammatory bowel disease (IBD)	65	42	0.0331671856070614
path:hsa00650	Butanoate metabolism	28	20	0.0335263260586107
path:hsa04330	Notch signaling pathway	48	32	0.0337839069403576
path:hsa04940	Type I diabetes mellitus	43	29	0.0345876664160055
path:hsa04140	Autophagy - animal	137	83	0.0350980808415814
path:hsa05323	Rheumatoid arthritis	93	58	0.0356912117353201
path:hsa04064	NF-kappa B signaling pathway	102	63	0.0379112644128745
path:hsa00563	Glycosylphosphatidylinositol (GPI)-anchor biosynthesis	25	18	0.0386705978750147
path:hsa04922	Glucagon signaling pathway	106	65	0.0426162222276067
path:hsa03420	Nucleotide excision repair	47	31	0.0440650735620836
path:hsa00600	Sphingolipid metabolism	47	31	0.0440650735620836
path:hsa01200	Carbon metabolism	117	71	0.0465787689934614
path:hsa05216	Thyroid cancer	37	25	0.0468478824136628
path:hsa00062	Fatty acid elongation	27	19	0.0468553132367295
path:hsa00270	Cysteine and methionine metabolism	49	32	0.049027927221863
