## Supplementary material for "PGRMC1 phosphorylation and cell plasticity 2: genomic integrity and CpG methylation": File S1: list_KEGG_DM.vs.WT_uniq_down.csv

path:hsa04144	Endocytosis
path:hsa04979	Cholesterol metabolism
path:hsa00983	Drug metabolism - other enzymes
path:hsa00410	beta-Alanine metabolism
path:hsa00430	Taurine and hypotaurine metabolism
path:hsa00860	Porphyrin and chlorophyll metabolism
path:hsa03050	Proteasome
path:hsa00053	Ascorbate and aldarate metabolism
path:hsa00020	Citrate cycle (TCA cycle)
path:hsa00510	N-Glycan biosynthesis
path:hsa00480	Glutathione metabolism
path:hsa00350	Tyrosine metabolism
path:hsa00010	Glycolysis / Gluconeogenesis
path:hsa00830	Retinol metabolism
path:hsa04330	Notch signaling pathway
path:hsa04630	JAK-STAT signaling pathway
path:hsa03020	RNA polymerase
path:hsa04973	Carbohydrate digestion and absorption
path:hsa04115	p53 signaling pathway
path:hsa00040	Pentose and glucuronate interconversions
path:hsa00670	One carbon pool by folate
path:hsa04940	Type I diabetes mellitus
path:hsa04964	Proximal tubule bicarbonate reclamation
path:hsa00563	Glycosylphosphatidylinositol (GPI)-anchor biosynthesis
path:hsa04710	Circadian rhythm
