## Supplementary material for "PGRMC1 phosphorylation and cell plasticity 2: genomic integrity and CpG methylation": File S1: list_KEGG_DM.vs.WT_uniq_up.csv

path:hsa04146	Peroxisome
path:hsa04740	Olfactory transduction
path:hsa05140	Leishmaniasis
path:hsa00071	Fatty acid degradation
path:hsa04977	Vitamin digestion and absorption
path:hsa04625	C-type lectin receptor signaling pathway
path:hsa00770	Pantothenate and CoA biosynthesis
path:hsa04672	Intestinal immune network for IgA production
path:hsa04630	JAK-STAT signaling pathway
path:hsa00790	Folate biosynthesis
path:hsa04972	Pancreatic secretion
