## Supplementary material for "PGRMC1 phosphorylation and cell plasticity 2: genomic integrity and CpG methylation": File S1: list_KEGG_TM.vs.DM_uniq_down.csv

path:hsa05203	Viral carcinogenesis
path:hsa04672	Intestinal immune network for IgA production
path:hsa04657	IL-17 signaling pathway
path:hsa00561	Glycerolipid metabolism
path:hsa04977	Vitamin digestion and absorption
path:hsa01230	Biosynthesis of amino acids
path:hsa00920	Sulfur metabolism
