## Supplementary material for "PGRMC1 phosphorylation and cell plasticity 2: genomic integrity and CpG methylation": File S1: list_KEGG_TM.vs.DM_uniq_up.csv

path:hsa04145	Phagosome
path:hsa03050	Proteasome
path:hsa05150	Staphylococcus aureus infection
path:hsa05133	Pertussis
path:hsa00983	Drug metabolism - other enzymes
path:hsa05130	Pathogenic Escherichia coli infection
path:hsa03410	Base excision repair
path:hsa03430	Mismatch repair
path:hsa04964	Proximal tubule bicarbonate reclamation
path:hsa05014	Amyotrophic lateral sclerosis (ALS)
path:hsa04979	Cholesterol metabolism
path:hsa04216	Ferroptosis
path:hsa00051	Fructose and mannose metabolism
