## Supplementary material for "PGRMC1 phosphorylation and cell plasticity 2: genomic integrity and CpG methylation": File S1: list_KEGG_WT.vs.MP_uniq_down.csv

path:hsa00590	Arachidonic acid metabolism
path:hsa00520	Amino sugar and nucleotide sugar metabolism
path:hsa04966	Collecting duct acid secretion
path:hsa05132	Salmonella infection
path:hsa05143	African trypanosomiasis
path:hsa05144	Malaria
path:hsa04972	Pancreatic secretion
path:hsa00534	Glycosaminoglycan biosynthesis - heparan sulfate / heparin
path:hsa00512	Mucin type O-glycan biosynthesis
path:hsa00072	Synthesis and degradation of ketone bodies
path:hsa00532	Glycosaminoglycan biosynthesis - chondroitin sulfate / dermatan sulfate
path:hsa03410	Base excision repair
path:hsa00051	Fructose and mannose metabolism
path:hsa05219	Bladder cancer
path:hsa00531	Glycosaminoglycan degradation
path:hsa05150	Staphylococcus aureus infection
path:hsa04978	Mineral absorption
