## Supplementary material for "PGRMC1 phosphorylation and cell plasticity 2: genomic integrity and CpG methylation": File S1: list_KEGG_WT.vs.MP_uniq_up.csv

path:hsa05100	Bacterial invasion of epithelial cells
path:hsa04514	Cell adhesion molecules (CAMs)
path:hsa05170	Human immunodeficiency virus 1 infection
path:hsa04640	Hematopoietic cell lineage
path:hsa00410	beta-Alanine metabolism
path:hsa04974	Protein digestion and absorption
path:hsa05416	Viral myocarditis
path:hsa05033	Nicotine addiction
path:hsa04973	Carbohydrate digestion and absorption
path:hsa05031	Amphetamine addiction
path:hsa04710	Circadian rhythm
path:hsa03020	RNA polymerase
path:hsa04940	Type I diabetes mellitus
path:hsa04140	Autophagy - animal
path:hsa04064	NF-kappa B signaling pathway
path:hsa04922	Glucagon signaling pathway
path:hsa00600	Sphingolipid metabolism
