## Supplementary material for "PGRMC1 phosphorylation and cell plasticity 2: genomic integrity and CpG methylation": File S1: Reactome_enrichmentDM57.vs.WT.csv

ID	Description	GeneRatio	BgRatio	pvalue	p.adjust	qvalue	geneID	Count
R-HSA-1630316	Glycosaminoglycan metabolism	12/238	123/10561	2.05207700522323e-05	0.0125649345042025	0.0117039433978253	ST3GAL1/GPC5/CEMIP/HPSE2/PAPSS1/CHSY1/HS3ST3B1/HAS2/GPC6/DCN/SDC2/HS6ST3	12
R-HSA-418457	cGMP effects	5/238	18/10561	3.75633318511285e-05	0.0125649345042025	0.0117039433978253	KCNMA1/PDE3B/ITPR1/PRKG2/PRKG1	5
R-HSA-1474244	Extracellular matrix organization	18/238	300/10561	0.000149678828172762	0.027903607623466	0.0259915596146517	APP/TLL1/LTBP2/VCAM1/COL5A2/MMP16/A2M/PLEC/COL8A1/ITGA1/COL19A1/DCN/SDC2/COL14A1/FBN1/TNC/FGG/P4HA2	18
R-HSA-392154	Nitric oxide stimulates guanylate cyclase	5/238	24/10561	0.000166837713742697	0.027903607623466	0.0259915596146517	KCNMA1/PDE3B/ITPR1/PRKG2/PRKG1	5
R-HSA-1638091	Heparan sulfate/heparin (HS-GAG) metabolism	7/238	55/10561	0.00021820586263922	0.0291959444211277	0.0271953411962986	GPC5/HPSE2/HS3ST3B1/GPC6/DCN/SDC2/HS6ST3	7
