## Supplementary material for "PGRMC1 phosphorylation and cell plasticity 2: genomic integrity and CpG methylation": File S1: Reactome_enrichmentTM180.vs.DM57.csv

ID	Description	GeneRatio	BgRatio	pvalue	p.adjust	qvalue	geneID	Count
R-HSA-1474244	Extracellular matrix organization	17/212	300/10561	0.000112447012821589	0.0470024918873935	0.0441613168976093	P4HA2/TNC/COL14A1/COL8A1/FGG/NRXN1/ITGA1/DCN/TLL1/COL19A1/SDC2/PLEC/MMP16/APP/COL5A2/A2M/CTSV	17
R-HSA-2022928	HS-GAG biosynthesis	5/212	31/10561	0.000345195878350398	0.0470024918873935	0.0441613168976093	HS3ST3B1/HS6ST3/GPC6/GPC5/SDC2	5
R-HSA-6794362	Protein-protein interactions at synapses	8/212	88/10561	0.00037469623193746	0.0470024918873935	0.0441613168976093	GRIA1/EPB41L3/NRXN1/PPFIBP2/GRM5/NRXN3/LRFN2/FLOT1	8
R-HSA-418457	cGMP effects	4/212	18/10561	0.000387179527198893	0.0470024918873935	0.0441613168976093	PDE10A/ITPR1/KCNMA1/PRKG1	4
R-HSA-1474290	Collagen formation	8/212	90/10561	0.000436674995720786	0.0470024918873935	0.0441613168976093	P4HA2/COL14A1/COL8A1/TLL1/COL19A1/PLEC/COL5A2/CTSV	8
R-HSA-3560783	Defective B4GALT7 causes EDS	progeroid type	4/212	20/10561	0.000594028333489966	0.0470024918873935	0.0441613168976093	GPC6/GPC5/DCN/SDC2	4
R-HSA-3560801	Defective B3GAT3 causes JDSSDHD	4/212	20/10561	0.000594028333489966	0.0470024918873935	0.0441613168976093	GPC6/GPC5/DCN/SDC2	4
R-HSA-4420332	Defective B3GALT6 causes EDSP2 and SEMDJL1	4/212	20/10561	0.000594028333489966	0.0470024918873935	0.0441613168976093	GPC6/GPC5/DCN/SDC2	4
R-HSA-1638091	Heparan sulfate/heparin (HS-GAG) metabolism	6/212	55/10561	0.000778362064275567	0.0496242371197397	0.0466245846389838	HS3ST3B1/HS6ST3/GPC6/GPC5/DCN/SDC2	6
R-HSA-1630316	Glycosaminoglycan metabolism	9/212	123/10561	0.000813824284833846	0.0496242371197397	0.0466245846389838	HS3ST3B1/HS6ST3/PAPSS1/GPC6/GPC5/DCN/SDC2/ST3GAL1/CEMIP	9
R-HSA-2151209	Activation of PPARGC1A (PGC-1alpha) by phosphorylation	3/212	10/10561	0.000862348512349346	0.0496242371197397	0.0466245846389838	PPARGC1A/PRKAB1/PRKAG2	3
